# Mutational effects of ubiquitously present gamma radiation on *Arabidopsis thaliana*: insight into radiosensitivity in the reproductive stage

**DOI:** 10.1101/2021.02.03.429546

**Authors:** Akira S. Hirao, Yoshito Watanabe, Yoichi Hasegawa, Toshihito Takagi, Saneyoshi Ueno, Shingo Kaneko

## Abstract

Earth has always been exposed to ionizing radiation from natural sources, and man-made sources have added to this radiation. In order to assess mutational effects of ubiquitously present radiation on plants, we performed a whole-genome resequencing analysis of mutations induced by chronic irradiation throughout the life-cycle of *Arabidopsis thaliana* under controlled conditions. Resequencing data from 12 M_1_ lines and 36 M_2_ progeny derived under gamma-irradiation conditions ranging from 0.0 to 2.0 Gy/d were obtained to identify *de novo* mutations, including single base substitutions (SBSs) and small insertions/deletions (INDELs). The relationship between *de novo* mutation frequency and a low-to-middling dose of radiation was assessed by statistical modeling. The increasing of *de novo* mutations in response to doses of irradiation fit the negative binomial model, accounting for the high variability of mutation frequency observed. Among the different types of mutations, SBSs were more prevalent than INDELs, with deletions being more frequent than insertions. Furthermore, we observed that the mutational effects of chronic radiation are more intensive during the reproductive stage. These outcomes could provide valuable insights into practical strategies for environmental radioprotection of plants on Earth and in space.
