## Supplemental Table S1 for "Mutational effects of ubiquitously present gamma radiation on *Arabidopsis thaliana*: insight into radiosensitivity in the reproductive stage"

### Sheet: Table S1
Table S1. Summary of produced reads from whole-genome sequencies of 48 individuals of Arabidopsis thaliana.
Sample	Generation	Treatment	DRA Accession	Total read bases before filtering(Gbp)	Total reads before filtering (M)	Total read bases after filtering(Gbp)	Total reads after filtering (M)	Total mapped base (Mbp)	Mean depth of coverage	Coverage above 10x (%)
A010	M1	Control	DRR214839	11.7	77.3	10.4	69.9	69.2109	70.37	98.4062
A020	M1	Control	DRR214840	12.1	80.4	10.9	73	72.5336	73.19	98.4084
A030	M1	Control	DRR214841	11.8	78.2	10.6	71.1	70.7543	71.43	98.3898
A110	M1	Low	DRR214842	11.4	75.3	10.1	67.7	67.6823	68.26	98.4134
A120	M1	Low	DRR214843	11.5	76.3	10.1	67.8	67.4451	68.2	98.4167
A130	M1	Low	DRR214844	11.8	78	10.5	70.1	69.9506	69.68	98.4201
A210	M1	Middle	DRR214845	11.1	73.5	9.9	66.3	66.2046	67.32	98.3772
A220	M1	Middle	DRR214846	10.9	71.9	9.5	63.9	63.4232	64.27	98.3958
A230	M1	Middle	DRR214847	10.7	70.9	9.4	63	62.6133	63.64	98.3933
A310	M1	High	DRR214848	12.1	79.9	10.7	71.5	71.468	72.59	98.4265
A320	M1	High	DRR214849	11	72.7	9.5	63.9	63.8381	64.78	98.4014
A330	M1	High	DRR214850	11	72.9	9.9	66	65.9108	66.94	98.3988
A011	M1	Control	DRR214851	11.8	78.3	10.7	72.3	72.2147	70.95	98.4504
A012	M1	Control	DRR214852	10.6	70.1	9	60.7	60.6937	61.52	98.3631
A014	M1	Control	DRR214853	8.7	57.4	7.3	49.4	49.3224	50.17	98.2981
A021	M1	Control	DRR214854	11.3	74.8	10.3	69	69.0496	67.92	98.435
A023	M1	Control	DRR214855	10.7	70.7	9	60.4	60.3324	60.5	98.3528
A024	M1	Control	DRR214856	9.4	62	8	54	53.9964	54.38	98.3178
A031	M1	Control	DRR214857	11.1	73.8	10.1	68	67.7082	66.88	98.4227
A033	M1	Control	DRR214858	10.4	69.1	9	60.3	60.2203	61.45	98.3571
A034	M1	Control	DRR214859	7.5	49.7	6.3	42.6	42.5628	43.45	98.2397
A113	M2	Low	DRR214860	12.3	81.2	11.1	74.9	74.8706	73.58	98.4458
A114	M2	Low	DRR214861	11.6	77.1	10.5	70.7	70.7243	70.27	98.4347
A115	M2	Low	DRR214862	13.6	90.3	12.4	83.4	83.277	81.68	98.4658
A121	M2	Low	DRR214863	11	72.6	9.9	66.6	66.5016	66.31	98.4212
A123	M2	Low	DRR214864	12.6	83.7	11.4	76.9	76.6236	75.5	98.4377
A125	M2	Low	DRR214865	11.9	79.1	10.8	72.7	72.4762	71.03	98.4171
A131	M2	Low	DRR214866	12.2	80.5	11	73.9	73.9313	71.82	98.4444
A132	M2	Low	DRR214867	11.8	77.8	10.8	72.4	72.4123	70.48	98.4093
A135	M2	Low	DRR214868	10.9	72.1	10	67	66.992	65.41	98.3965
A212	M2	Middle	DRR214869	12.3	81.4	11.3	75.8	75.7597	72.65	98.4137
A213	M2	Middle	DRR214870	12	79.5	11	73.5	73.5241	71.29	98.4229
A215	M2	Middle	DRR214871	11.1	73.5	10.1	67.8	67.7598	65.55	98.4115
A221	M2	Middle	DRR214872	12.2	80.9	11.2	75.1	75.0808	72.69	98.4188
A222	M2	Middle	DRR214873	11.5	75.9	10.5	70.3	70.3396	69.46	98.4247
A225	M2	Middle	DRR214874	10.9	72	10	66.8	66.7964	65.26	98.4069
A231	M2	Middle	DRR214875	11.7	77.7	10.7	71.8	71.8118	69.98	98.4222
A233	M2	Middle	DRR214876	10.6	70	9.5	64.1	64.0077	62.38	98.4033
A234	M2	Middle	DRR214877	12	79.2	11	73.8	73.8552	71.58	98.4229
A311	M2	High	DRR214878	8.6	56.9	7.2	48.7	48.654	49.43	98.2662
A313	M2	High	DRR214879	11.5	76.3	10.3	69.1	69.1007	68.74	98.4354
A314	M2	High	DRR214880	10.1	66.6	8.4	56.8	56.693	57.6	98.3421
A321	M2	High	DRR214881	8.6	56.8	7.3	48.9	48.8626	49.1	98.2898
A323	M2	High	DRR214882	8.8	58.1	7.4	49.8	49.7486	50.06	98.2958
A324	M2	High	DRR214883	11.6	76.7	10.5	70.5	70.4313	68.95	98.44
A331	M2	High	DRR214884	6.9	45.8	5.9	39.5	39.4835	39.79	98.1642
A332	M2	High	DRR214885	11.1	73.3	10	67.1	67.0949	66.46	98.4381
A334	M2	High	DRR214886	9.8	65	8.3	56	55.938	57.33	98.3423
