## Supplemental Table S2 for "Mutational effects of ubiquitously present gamma radiation on *Arabidopsis thaliana*: insight into radiosensitivity in the reproductive stage"

### Sheet: Table S2
Table S2. All mutations identified from the 36 M2 plants
Chr	Position	Ref	Alt	Type	Length	Sample1	Zygosity1	Sample2	Zygosity2	Sample3	Zygosity3	Treatment	Gene	Annotation	Annotation impact
Chr1	200973	C	G	SBS	0	A132	homo	NA	NA	NA	NA	Low	AT1G01550	missense_variant	MODERATE
Chr1	1488277	C	G	SBS	0	A311	hetero	NA	NA	NA	NA	High	AT1G05160	missense_variant	MODERATE
Chr1	1511906	TTTTGTGGTCAACGACTCGGGAGAGAGGCAAAAAAAGATGGGAGC	T	Deletion	-44	A324	hetero	NA	NA	NA	NA	High	AT1G05220	frameshift_variant&start_lost	HIGH
Chr1	1538775	A	C	SBS	0	A334	hetero	NA	NA	NA	NA	High			MODIFIER
Chr1	1579357	A	AGTTTT	Insertion	5	A313	hetero	NA	NA	NA	NA	High	AT1G05380	frameshift_variant	HIGH
Chr1	1708857	T	A	SBS	0	A233	hetero	NA	NA	NA	NA	Middle	AT1G05690	missense_variant	MODERATE
Chr1	1753603	T	G	SBS	0	A225	hetero	NA	NA	NA	NA	Middle			MODIFIER
Chr1	1796948	TAG	T	Deletion	-2	A324	hetero	NA	NA	NA	NA	High			MODIFIER
Chr1	2109951	A	G	SBS	0	A332	hetero	NA	NA	NA	NA	High	AT1G06870	missense_variant	MODERATE
Chr1	2489587	T	A	SBS	0	A231	hetero	NA	NA	NA	NA	Middle	AT1G08030	missense_variant	MODERATE
Chr1	3264273	G	A	SBS	0	A313	hetero	NA	NA	NA	NA	High	AT1G10000	synonymous_variant	LOW
Chr1	3332708	T	A	SBS	0	A135	hetero	NA	NA	NA	NA	Low			MODIFIER
Chr1	3441337	A	G	SBS	0	A222	hetero	NA	NA	NA	NA	Middle			MODIFIER
Chr1	3586925	AT	A	Deletion	-1	A313	hetero	NA	NA	NA	NA	High			MODIFIER
Chr1	3594328	TCGAACA	T	Deletion	-6	A221	hetero	NA	NA	NA	NA	Middle			MODIFIER
Chr1	3630237	A	T	SBS	0	A233	hetero	NA	NA	NA	NA	Middle			MODIFIER
Chr1	3988860	A	G	SBS	0	A114	hetero	NA	NA	NA	NA	Low			MODIFIER
Chr1	4663947	T	A	SBS	0	A034	hetero	NA	NA	NA	NA	Control			MODIFIER
Chr1	4937382	GT	G	Deletion	-1	A311	hetero	NA	NA	NA	NA	High			MODIFIER
Chr1	5103638	GAACAACATACAAAACC	G	Deletion	-16	A231	hetero	NA	NA	NA	NA	Middle	AT1G14810	splice_region_variant&intron_variant	LOW
Chr1	5275223	A	T	SBS	0	A332	hetero	NA	NA	NA	NA	High	AT1G15330	missense_variant	MODERATE
Chr1	5460395	TGA	T	Deletion	-2	A135	hetero	NA	NA	NA	NA	Low			MODIFIER
Chr1	5675333	G	C	SBS	0	A321	hetero	NA	NA	NA	NA	High			MODIFIER
Chr1	5845166	C	A	SBS	0	A233	hetero	NA	NA	NA	NA	Middle	AT1G17100	missense_variant	MODERATE
Chr1	5888735	G	C	SBS	0	A313	hetero	A314	homo	NA	NA	High			MODIFIER
Chr1	6144473	C	G	SBS	0	A313	hetero	A314	homo	NA	NA	High			MODIFIER
Chr1	6609844	C	A	SBS	0	A313	hetero	NA	NA	NA	NA	High	AT1G19130	missense_variant	MODERATE
Chr1	6715409	A	AGTTTCTGAAACCAGAAAC	Insertion	18	A225	hetero	NA	NA	NA	NA	Middle			MODIFIER
Chr1	6723652	G	T	SBS	0	A225	hetero	NA	NA	NA	NA	Middle			MODIFIER
Chr1	6871938	A	G	SBS	0	A225	hetero	NA	NA	NA	NA	Middle			MODIFIER
Chr1	6903955	A	C	SBS	0	A314	hetero	NA	NA	NA	NA	High			MODIFIER
Chr1	7419288	G	A	SBS	0	A212	hetero	NA	NA	NA	NA	Middle	AT1G21170	synonymous_variant	LOW
Chr1	7667790	T	C	SBS	0	A123	hetero	NA	NA	NA	NA	Low			MODIFIER
Chr1	8042001	TA	T	Deletion	-1	A314	hetero	NA	NA	NA	NA	High			MODIFIER
Chr1	8243926	GATTTAAAACTATAT	G	Deletion	-14	A323	hetero	NA	NA	NA	NA	High			MODIFIER
Chr1	8387666	T	G	SBS	0	A313	hetero	NA	NA	NA	NA	High			MODIFIER
Chr1	8504192	A	C	SBS	0	A131	homo	A135	hetero	NA	NA	Low	AT1G24030	missense_variant	MODERATE
Chr1	8561214	T	C	SBS	0	A314	hetero	NA	NA	NA	NA	High			MODIFIER
Chr1	8852668	AT	A	Deletion	-1	A321	homo	NA	NA	NA	NA	High			MODIFIER
Chr1	8932925	G	A	SBS	0	A024	hetero	NA	NA	NA	NA	Control			MODIFIER
Chr1	8952705	T	G	SBS	0	A321	hetero	NA	NA	NA	NA	High	AT1G25490	missense_variant	MODERATE
Chr1	9263239	AC	A	Deletion	-1	A313	hetero	NA	NA	NA	NA	High	AT1G26771	frameshift_variant	HIGH
Chr1	9604507	A	T	SBS	0	A225	hetero	NA	NA	NA	NA	Middle	AT1G27600	missense_variant	MODERATE
Chr1	10118357	C	A	SBS	0	A332	hetero	NA	NA	NA	NA	High			MODIFIER
Chr1	10967801	A	T	SBS	0	A324	hetero	NA	NA	NA	NA	High			MODIFIER
Chr1	11542926	G	A	SBS	0	A313	hetero	A314	hetero	NA	NA	High			MODIFIER
Chr1	11546026	GT	G	Deletion	-1	A324	hetero	NA	NA	NA	NA	High			MODIFIER
Chr1	11632333	A	G	SBS	0	A314	hetero	NA	NA	NA	NA	High			MODIFIER
Chr1	11929358	AC	A	Deletion	-1	A313	hetero	NA	NA	NA	NA	High			MODIFIER
Chr1	11951560	A	G	SBS	0	A225	hetero	NA	NA	NA	NA	Middle	AT1G32970	missense_variant	MODERATE
Chr1	12363556	C	T	SBS	0	A321	hetero	NA	NA	NA	NA	High			MODIFIER
Chr1	12510117	T	G	SBS	0	A323	hetero	NA	NA	NA	NA	High	AT1G34310	missense_variant	MODERATE
Chr1	12580797	G	A	SBS	0	A332	hetero	NA	NA	NA	NA	High	AT1G34410	synonymous_variant	LOW
Chr1	13157282	G	A	SBS	0	A225	hetero	NA	NA	NA	NA	Middle	AT1G35620	missense_variant	MODERATE
Chr1	13186382	TACC	T	Deletion	-3	A313	hetero	NA	NA	NA	NA	High			MODIFIER
Chr1	13208028	TG	T	Deletion	-1	A321	hetero	NA	NA	NA	NA	High	AT1G35670	frameshift_variant	HIGH
Chr1	13209693	ATTTTGTT	A	Deletion	-7	A233	hetero	NA	NA	NA	NA	Middle			MODIFIER
Chr1	13407786	A	C	SBS	0	A231	hetero	NA	NA	NA	NA	Middle			MODIFIER
Chr1	13416966	TAAAATCTC	T	Deletion	-8	A324	hetero	NA	NA	NA	NA	High			MODIFIER
Chr1	13417756	T	C	SBS	0	A324	hetero	NA	NA	NA	NA	High			MODIFIER
Chr1	13562941	A	G	SBS	0	A323	hetero	NA	NA	NA	NA	High			MODIFIER
Chr1	13621996	C	T	SBS	0	A323	hetero	NA	NA	NA	NA	High			MODIFIER
Chr1	13665693	G	GA	Insertion	1	A231	hetero	NA	NA	NA	NA	Middle			MODIFIER
Chr1	13682123	AC	A	Deletion	-1	A332	hetero	NA	NA	NA	NA	High			MODIFIER
Chr1	13769974	C	G	SBS	0	A323	hetero	NA	NA	NA	NA	High			MODIFIER
Chr1	13861755	AT	A	Deletion	-1	A033	hetero	NA	NA	NA	NA	Control			MODIFIER
Chr1	13974909	A	C	SBS	0	A212	hetero	NA	NA	NA	NA	Middle			MODIFIER
Chr1	13975893	T	C	SBS	0	A321	hetero	NA	NA	NA	NA	High			MODIFIER
Chr1	14230336	G	A	SBS	0	A321	hetero	NA	NA	NA	NA	High			MODIFIER
Chr1	14267469	A	C	SBS	0	A324	hetero	NA	NA	NA	NA	High			MODIFIER
Chr1	14914802	A	T	SBS	0	A321	hetero	NA	NA	NA	NA	High			MODIFIER
Chr1	14968344	T	G	SBS	0	A323	hetero	NA	NA	NA	NA	High			MODIFIER
Chr1	15009022	A	T	SBS	0	A331	hetero	NA	NA	NA	NA	High			MODIFIER
Chr1	15675123	ACATAT	A	Deletion	-5	A314	hetero	NA	NA	NA	NA	High			MODIFIER
Chr1	16150366	C	T	SBS	0	A324	hetero	NA	NA	NA	NA	High			MODIFIER
Chr1	16352367	GA	G	Deletion	-1	A324	hetero	NA	NA	NA	NA	High			MODIFIER
Chr1	16424574	G	T	SBS	0	A221	homo	NA	NA	NA	NA	Middle			MODIFIER
Chr1	16547271	TAA	T	Deletion	-2	A121	hetero	NA	NA	NA	NA	Low			MODIFIER
Chr1	17071488	CGAGAAATTAAGGATAAAGAAAAGTATGTGAATTCTTCCCTGTCGCTCTGTAGTTCCTCCAAATAAGCTGAGAACGTCGGCCATTCGGTTG	C	Deletion	-90	A334	hetero	NA	NA	NA	NA	High			MODIFIER
Chr1	17126694	TACA	T	Deletion	-3	A212	hetero	NA	NA	NA	NA	Middle			MODIFIER
Chr1	17181067	C	A	SBS	0	A332	hetero	NA	NA	NA	NA	High	AT1G45545	stop_gained	HIGH
Chr1	17209249	T	G	SBS	0	A313	hetero	NA	NA	NA	NA	High			MODIFIER
Chr1	17921178	G	A	SBS	0	A334	hetero	NA	NA	NA	NA	High			MODIFIER
Chr1	18189209	C	T	SBS	0	A332	hetero	NA	NA	NA	NA	High			MODIFIER
Chr1	18863563	G	A	SBS	0	A234	hetero	NA	NA	NA	NA	Middle	AT1G50890	stop_gained	HIGH
Chr1	19077499	T	A	SBS	0	A321	hetero	NA	NA	NA	NA	High			MODIFIER
Chr1	19112181	C	T	SBS	0	A313	hetero	NA	NA	NA	NA	High			MODIFIER
Chr1	19190734	CT	C	Deletion	-1	A033	hetero	NA	NA	NA	NA	Control			MODIFIER
Chr1	19200498	GA	G	Deletion	-1	A321	hetero	NA	NA	NA	NA	High	AT1G51760	frameshift_variant	HIGH
Chr1	19303952	C	T	SBS	0	A121	hetero	NA	NA	NA	NA	Low			MODIFIER
Chr1	19665718	TA	T	Deletion	-1	A332	hetero	NA	NA	NA	NA	High			MODIFIER
Chr1	19673249	G	T	SBS	0	A332	hetero	NA	NA	NA	NA	High	AT1G52830	missense_variant	MODERATE
Chr1	19690887	G	A	SBS	0	A225	homo	NA	NA	NA	NA	Middle			MODIFIER
Chr1	19781458	T	C	SBS	0	A123	hetero	NA	NA	NA	NA	Low	AT1G53080	missense_variant	MODERATE
Chr1	19987026	A	G	SBS	0	A125	hetero	NA	NA	NA	NA	Low			MODIFIER
Chr1	20023478	C	A	SBS	0	A213	hetero	NA	NA	NA	NA	Middle			MODIFIER
Chr1	20160252	C	G	SBS	0	A121	hetero	NA	NA	NA	NA	Low			MODIFIER
Chr1	20320865	TA	T	Deletion	-1	A123	hetero	NA	NA	NA	NA	Low			MODIFIER
Chr1	20537357	ATGTTAATACCACTTCAT	A	Deletion	-17	A233	hetero	NA	NA	NA	NA	Middle			MODIFIER
Chr1	20876103	CAAT	C	Deletion	-3	A332	hetero	NA	NA	NA	NA	High			MODIFIER
Chr1	20933516	GT	G	Deletion	-1	A231	hetero	NA	NA	NA	NA	Middle	AT1G55970	frameshift_variant	HIGH
Chr1	20969076	T	A	SBS	0	A213	hetero	NA	NA	NA	NA	Middle	AT1G56070	synonymous_variant	LOW
Chr1	21102044	T	A	SBS	0	A135	hetero	NA	NA	NA	NA	Low	AT1G56380	missense_variant	MODERATE
Chr1	21248517	G	A	SBS	0	A313	hetero	A314	hetero	NA	NA	High			MODIFIER
Chr1	21317634	T	C	SBS	0	A231	hetero	NA	NA	NA	NA	Middle	AT1G57560	missense_variant	MODERATE
Chr1	21457434	C	G	SBS	0	A222	hetero	NA	NA	NA	NA	Middle			MODIFIER
Chr1	21731007	T	G	SBS	0	A324	hetero	NA	NA	NA	NA	High	AT1G58520	missense_variant	MODERATE
Chr1	21759374	C	T	SBS	0	A332	hetero	NA	NA	NA	NA	High			MODIFIER
Chr1	21880704	GACACTTTATAGCGGTTTCC	G	Deletion	-19	A332	hetero	NA	NA	NA	NA	High	AT1G59550	frameshift_variant	HIGH
Chr1	21926936	C	A	SBS	0	A332	hetero	NA	NA	NA	NA	High	AT1G59660	missense_variant	MODERATE
Chr1	21993321	A	G	SBS	0	A225	homo	NA	NA	NA	NA	Middle			MODIFIER
Chr1	22053035	A	C	SBS	0	A121	hetero	NA	NA	NA	NA	Low			MODIFIER
Chr1	22293494	T	G	SBS	0	A213	hetero	NA	NA	NA	NA	Middle	AT1G60500	missense_variant	MODERATE
Chr1	23015844	CA	C	Deletion	-1	A114	hetero	NA	NA	NA	NA	Low			MODIFIER
Chr1	23054269	TATAATACAATG	T	Deletion	-11	A321	hetero	NA	NA	NA	NA	High			MODIFIER
Chr1	23194692	TG	T	Deletion	-1	A121	hetero	NA	NA	NA	NA	Low	AT1G62640	frameshift_variant	HIGH
Chr1	23516016	C	G	SBS	0	A135	hetero	NA	NA	NA	NA	Low	AT1G63420	missense_variant	MODERATE
Chr1	23768562	AT	A	Deletion	-1	A213	hetero	NA	NA	NA	NA	Middle			MODIFIER
Chr1	24070561	A	C	SBS	0	A313	hetero	A314	hetero	NA	NA	High			MODIFIER
Chr1	24295288	C	T	SBS	0	A114	hetero	NA	NA	NA	NA	Low			MODIFIER
Chr1	24470076	G	T	SBS	0	A123	hetero	NA	NA	NA	NA	Low	AT1G65790	missense_variant	MODERATE
Chr1	24578840	C	T	SBS	0	A332	hetero	NA	NA	NA	NA	High	AT1G66020	missense_variant	MODERATE
Chr1	24666766	C	T	SBS	0	A332	hetero	NA	NA	NA	NA	High			MODIFIER
Chr1	25159857	GCT	G	Deletion	-2	A213	hetero	NA	NA	NA	NA	Middle			MODIFIER
Chr1	25503971	A	C	SBS	0	A231	hetero	NA	NA	NA	NA	Middle			MODIFIER
Chr1	25619103	C	T	SBS	0	A332	hetero	NA	NA	NA	NA	High			MODIFIER
Chr1	25723454	TA	T	Deletion	-1	A135	hetero	NA	NA	NA	NA	Low			MODIFIER
Chr1	25786995	T	C	SBS	0	A331	homo	A334	hetero	NA	NA	High			MODIFIER
Chr1	25829021	G	A	SBS	0	A314	hetero	NA	NA	NA	NA	High			MODIFIER
Chr1	25832627	T	A	SBS	0	A123	hetero	NA	NA	NA	NA	Low	AT1G68780	missense_variant	MODERATE
Chr1	26017031	G	A	SBS	0	A212	hetero	NA	NA	NA	NA	Middle	AT1G69200	synonymous_variant	LOW
Chr1	26020796	G	A	SBS	0	A215	hetero	NA	NA	NA	NA	Middle	AT1G69220	missense_variant	MODERATE
Chr1	26258537	A	G	SBS	0	A132	hetero	NA	NA	NA	NA	Low			MODIFIER
Chr1	26282834	T	G	SBS	0	A332	hetero	NA	NA	NA	NA	High	AT1G69818	missense_variant	MODERATE
Chr1	26499042	G	A	SBS	0	A123	hetero	NA	NA	NA	NA	Low	AT1G70320	synonymous_variant	LOW
Chr1	26644224	A	AT	Insertion	1	A332	hetero	NA	NA	NA	NA	High			MODIFIER
Chr1	27007291	C	T	SBS	0	A314	hetero	NA	NA	NA	NA	High			MODIFIER
Chr1	27155127	ATCGTCTTCAAGTAATGGAATCCCCCAAATC	A	Deletion	-30	A323	hetero	NA	NA	NA	NA	High	AT1G72160	disruptive_inframe_deletion	MODERATE
Chr1	27680008	T	A	SBS	0	A313	hetero	NA	NA	NA	NA	High			MODIFIER
Chr1	28012750	TA	T	Deletion	-1	A123	homo	NA	NA	NA	NA	Low			MODIFIER
Chr1	28096066	T	G	SBS	0	A113	homo	A114	hetero	A115	hetero	Low	AT1G74780	missense_variant	MODERATE
Chr1	28322825	G	A	SBS	0	A215	hetero	NA	NA	NA	NA	Middle			MODIFIER
Chr1	28398363	C	G	SBS	0	A231	hetero	NA	NA	NA	NA	Middle			MODIFIER
Chr1	28446454	A	C	SBS	0	A324	hetero	NA	NA	NA	NA	High			MODIFIER
Chr1	28459001	A	T	SBS	0	A324	hetero	NA	NA	NA	NA	High			MODIFIER
Chr1	28712461	G	A	SBS	0	A225	hetero	NA	NA	NA	NA	Middle	AT1G76510	missense_variant	MODERATE
Chr1	28777721	TTGACCAG	T	Deletion	-7	A222	hetero	NA	NA	NA	NA	Middle	AT1G76680	frameshift_variant	HIGH
Chr1	28977582	C	G	SBS	0	A324	hetero	NA	NA	NA	NA	High	AT1G77122	missense_variant	MODERATE
Chr1	29244512	A	T	SBS	0	A213	hetero	NA	NA	NA	NA	Middle			MODIFIER
Chr1	29267546	AGACCAACC	A	Deletion	-8	A215	hetero	NA	NA	NA	NA	Middle	AT1G77830	frameshift_variant	HIGH
Chr1	29526442	T	A	SBS	0	A212	hetero	NA	NA	NA	NA	Middle			MODIFIER
Chr1	29725649	T	A	SBS	0	A215	hetero	NA	NA	NA	NA	Middle			MODIFIER
Chr1	30039353	TG	T	Deletion	-1	A123	hetero	NA	NA	NA	NA	Low	AT1G79840	frameshift_variant	HIGH
Chr1	30088471	T	C	SBS	0	A125	hetero	NA	NA	NA	NA	Low	AT1G79990	splice_region_variant&intron_variant	LOW
Chr1	30226841	C	T	SBS	0	A215	hetero	NA	NA	NA	NA	Middle	AT1G80400	synonymous_variant	LOW
Chr1	30264689	A	T	SBS	0	A332	homo	NA	NA	NA	NA	High			MODIFIER
Chr2	657580	C	A	SBS	0	A115	hetero	NA	NA	NA	NA	Low			MODIFIER
Chr2	701715	A	C	SBS	0	A332	hetero	NA	NA	NA	NA	High			MODIFIER
Chr2	915258	TA	T	Deletion	-1	A135	hetero	NA	NA	NA	NA	Low			MODIFIER
Chr2	969950	C	A	SBS	0	A113	hetero	A114	homo	NA	NA	Low	AT2G03210	missense_variant	MODERATE
Chr2	1065830	TG	T	Deletion	-1	A222	hetero	NA	NA	NA	NA	Middle			MODIFIER
Chr2	1427604	A	C	SBS	0	A332	hetero	NA	NA	NA	NA	High	AT2G04190	missense_variant	MODERATE
Chr2	1521113	AT	A	Deletion	-1	A123	hetero	NA	NA	NA	NA	Low			MODIFIER
Chr2	1623271	A	C	SBS	0	A114	hetero	NA	NA	NA	NA	Low	AT2G04650	missense_variant	MODERATE
Chr2	1769187	C	T	SBS	0	A121	hetero	NA	NA	NA	NA	Low			MODIFIER
Chr2	1814715	C	T	SBS	0	A334	hetero	NA	NA	NA	NA	High			MODIFIER
Chr2	1830629	GT	G	Deletion	-1	A311	homo	NA	NA	NA	NA	High			MODIFIER
Chr2	1982539	C	A	SBS	0	A321	homo	NA	NA	NA	NA	High			MODIFIER
Chr2	2509851	G	C	SBS	0	A313	hetero	NA	NA	NA	NA	High			MODIFIER
Chr2	3071218	A	G	SBS	0	A233	hetero	NA	NA	NA	NA	Middle			MODIFIER
Chr2	3075907	T	A	SBS	0	A334	hetero	NA	NA	NA	NA	High			MODIFIER
Chr2	3647112	C	A	SBS	0	A323	hetero	NA	NA	NA	NA	High			MODIFIER
Chr2	3970356	C	A	SBS	0	A313	hetero	NA	NA	NA	NA	High			MODIFIER
Chr2	3972797	C	T	SBS	0	A332	hetero	NA	NA	NA	NA	High			MODIFIER
Chr2	4133120	G	T	SBS	0	A234	hetero	NA	NA	NA	NA	Middle			MODIFIER
Chr2	4362168	A	C	SBS	0	A313	hetero	NA	NA	NA	NA	High			MODIFIER
Chr2	4728487	TC	T	Deletion	-1	A311	homo	NA	NA	NA	NA	High			MODIFIER
Chr2	5182693	T	A	SBS	0	A121	hetero	NA	NA	NA	NA	Low			MODIFIER
Chr2	5308628	G	A	SBS	0	A021	hetero	NA	NA	NA	NA	Control			MODIFIER
Chr2	5441577	T	G	SBS	0	A332	hetero	NA	NA	NA	NA	High			MODIFIER
Chr2	5593834	C	G	SBS	0	A332	hetero	NA	NA	NA	NA	High	AT2G13440	missense_variant	MODERATE
Chr2	5640380	G	A	SBS	0	A331	hetero	A334	hetero	NA	NA	High			MODIFIER
Chr2	5709416	G	A	SBS	0	A332	hetero	NA	NA	NA	NA	High			MODIFIER
Chr2	5757592	A	T	SBS	0	A115	hetero	NA	NA	NA	NA	Low			MODIFIER
Chr2	5946527	G	A	SBS	0	A121	hetero	NA	NA	NA	NA	Low			MODIFIER
Chr2	5967033	GTTC	G	Deletion	-3	A332	hetero	NA	NA	NA	NA	High			MODIFIER
Chr2	6040785	G	C	SBS	0	A233	hetero	NA	NA	NA	NA	Middle	AT2G14255	missense_variant	MODERATE
Chr2	6053948	TGGTC	T	Deletion	-4	A321	hetero	NA	NA	NA	NA	High			MODIFIER
Chr2	6396740	A	G	SBS	0	A334	hetero	NA	NA	NA	NA	High			MODIFIER
Chr2	6456960	A	T	SBS	0	A323	hetero	NA	NA	NA	NA	High			MODIFIER
Chr2	6457594	T	G	SBS	0	A332	hetero	NA	NA	NA	NA	High			MODIFIER
Chr2	7138933	C	T	SBS	0	A311	hetero	NA	NA	NA	NA	High	AT2G16485	missense_variant	MODERATE
Chr2	7449300	G	A	SBS	0	A324	homo	NA	NA	NA	NA	High			MODIFIER
Chr2	7735737	CTCTTTGGTTTTCT	C	Deletion	-13	A131	hetero	NA	NA	NA	NA	Low	AT2G17790	splice_region_variant&intron_variant	LOW
Chr2	8301460	A	T	SBS	0	A114	hetero	NA	NA	NA	NA	Low			MODIFIER
Chr2	8722609	AAG	A	Deletion	-2	A332	hetero	NA	NA	NA	NA	High	AT2G20210	frameshift_variant	HIGH
Chr2	8877812	T	TA	Insertion	1	A334	hetero	NA	NA	NA	NA	High			MODIFIER
Chr2	8964653	G	T	SBS	0	A313	hetero	NA	NA	NA	NA	High			MODIFIER
Chr2	9014784	T	G	SBS	0	A313	hetero	NA	NA	NA	NA	High	AT2G20990	5_prime_UTR_premature_start_codon_gain_variant	LOW
Chr2	9378331	AG	A	Deletion	-1	A324	hetero	NA	NA	NA	NA	High			MODIFIER
Chr2	9520461	A	C	SBS	0	A314	hetero	NA	NA	NA	NA	High			MODIFIER
Chr2	9548166	T	C	SBS	0	A215	hetero	NA	NA	NA	NA	Middle			MODIFIER
Chr2	9602784	T	G	SBS	0	A125	hetero	NA	NA	NA	NA	Low	AT2G22610	missense_variant	MODERATE
Chr2	9754683	T	C	SBS	0	A222	homo	NA	NA	NA	NA	Middle			MODIFIER
Chr2	9938770	G	T	SBS	0	A313	hetero	NA	NA	NA	NA	High			MODIFIER
Chr2	10112588	AT	A	Deletion	-1	A323	hetero	NA	NA	NA	NA	High	AT2G23760	frameshift_variant	HIGH
Chr2	10267832	GA	G	Deletion	-1	A123	homo	NA	NA	NA	NA	Low			MODIFIER
Chr2	10426691	G	A	SBS	0	A213	homo	A215	homo	NA	NA	Middle	AT2G24540	missense_variant	MODERATE
Chr2	10526825	CT	C	Deletion	-1	A324	hetero	NA	NA	NA	NA	High			MODIFIER
Chr2	10636401	T	A	SBS	0	A021	hetero	NA	NA	NA	NA	Control			MODIFIER
Chr2	10654872	T	C	SBS	0	A332	hetero	NA	NA	NA	NA	High			MODIFIER
Chr2	10728543	G	C	SBS	0	A132	homo	NA	NA	NA	NA	Low			MODIFIER
Chr2	11116988	G	T	SBS	0	A331	hetero	NA	NA	NA	NA	High	AT2G26100	missense_variant&splice_region_variant	MODERATE
Chr2	11178910	G	A	SBS	0	A324	hetero	NA	NA	NA	NA	High			MODIFIER
Chr2	11189852	T	C	SBS	0	A212	hetero	NA	NA	NA	NA	Middle	AT2G26280	missense_variant	MODERATE
Chr2	11509624	GT	G	Deletion	-1	A213	hetero	A215	hetero	NA	NA	Middle			MODIFIER
Chr2	11769035	G	A	SBS	0	A331	hetero	NA	NA	NA	NA	High	AT2G27540	missense_variant	MODERATE
Chr2	11783609	T	G	SBS	0	A314	hetero	NA	NA	NA	NA	High	AT2G27600	missense_variant	MODERATE
Chr2	12335164	T	C	SBS	0	A225	hetero	NA	NA	NA	NA	Middle			MODIFIER
Chr2	12554948	A	T	SBS	0	A314	hetero	NA	NA	NA	NA	High			MODIFIER
Chr2	12642679	T	C	SBS	0	A334	hetero	NA	NA	NA	NA	High			MODIFIER
Chr2	12895359	A	G	SBS	0	A332	hetero	NA	NA	NA	NA	High			MODIFIER
Chr2	13004209	TA	T	Deletion	-1	A222	hetero	NA	NA	NA	NA	Middle			MODIFIER
Chr2	13252917	CA	C	Deletion	-1	A323	hetero	NA	NA	NA	NA	High			MODIFIER
Chr2	13406624	A	C	SBS	0	A323	hetero	NA	NA	NA	NA	High			MODIFIER
Chr2	13532141	C	G	SBS	0	A332	hetero	NA	NA	NA	NA	High	AT2G31820	missense_variant	MODERATE
Chr2	13616028	C	G	SBS	0	A011	homo	NA	NA	NA	NA	Control	AT2G32000	missense_variant	MODERATE
Chr2	13689820	C	G	SBS	0	A332	hetero	NA	NA	NA	NA	High			MODIFIER
Chr2	14037417	T	G	SBS	0	A323	hetero	NA	NA	NA	NA	High	AT2G33100	synonymous_variant	LOW
Chr2	14673467	G	C	SBS	0	A135	homo	NA	NA	NA	NA	Low	AT2G34780	missense_variant	MODERATE
Chr2	14707334	AT	A	Deletion	-1	A221	hetero	NA	NA	NA	NA	Middle			MODIFIER
Chr2	14787416	CA	C	Deletion	-1	A323	hetero	NA	NA	NA	NA	High			MODIFIER
Chr2	14869494	T	C	SBS	0	A323	hetero	NA	NA	NA	NA	High	AT2G35330	synonymous_variant	LOW
Chr2	15109786	A	G	SBS	0	A331	hetero	NA	NA	NA	NA	High			MODIFIER
Chr2	15137584	TCATAATTTAGACGTCAAA	T	Deletion	-18	A213	homo	A215	homo	NA	NA	Middle			MODIFIER
Chr2	15317461	C	G	SBS	0	A114	hetero	NA	NA	NA	NA	Low			MODIFIER
Chr2	15554110	G	T	SBS	0	A332	homo	NA	NA	NA	NA	High			MODIFIER
Chr2	15836772	C	G	SBS	0	A221	hetero	NA	NA	NA	NA	Middle			MODIFIER
Chr2	16002476	G	T	SBS	0	A323	hetero	NA	NA	NA	NA	High	AT2G38185	missense_variant	MODERATE
Chr2	16092005	G	C	SBS	0	A233	hetero	NA	NA	NA	NA	Middle	AT2G38420	missense_variant	MODERATE
Chr2	16316847	AGCTCTCCGGTGT	A	Deletion	-12	A323	hetero	NA	NA	NA	NA	High	AT2G39090	disruptive_inframe_deletion	MODERATE
Chr2	16598512	T	A	SBS	0	A234	hetero	NA	NA	NA	NA	Middle			MODIFIER
Chr2	17115696	T	G	SBS	0	A123	hetero	NA	NA	NA	NA	Low			MODIFIER
Chr2	17326442	TTTG	T	Deletion	-3	A233	hetero	NA	NA	NA	NA	Middle			MODIFIER
Chr2	17906122	GA	G	Deletion	-1	A125	hetero	NA	NA	NA	NA	Low			MODIFIER
Chr2	18215235	T	G	SBS	0	A225	hetero	NA	NA	NA	NA	Middle	AT2G44000	missense_variant	MODERATE
Chr2	18277541	CAA	C	Deletion	-2	A135	hetero	NA	NA	NA	NA	Low	AT2G44200	frameshift_variant	HIGH
Chr2	18999026	G	A	SBS	0	A321	homo	NA	NA	NA	NA	High			MODIFIER
Chr2	19141376	C	G	SBS	0	A024	hetero	NA	NA	NA	NA	Control			MODIFIER
Chr2	19173971	T	G	SBS	0	A221	hetero	NA	NA	NA	NA	Middle			MODIFIER
Chr2	19225562	A	G	SBS	0	A233	hetero	NA	NA	NA	NA	Middle			MODIFIER
Chr2	19317043	A	C	SBS	0	A125	hetero	NA	NA	NA	NA	Low			MODIFIER
Chr2	19456088	T	G	SBS	0	A125	hetero	NA	NA	NA	NA	Low	AT2G47410	missense_variant	MODERATE
Chr3	218449	C	G	SBS	0	A311	hetero	NA	NA	NA	NA	High	AT3G01550	splice_acceptor_variant&intron_variant	HIGH
Chr3	745244	T	G	SBS	0	A331	hetero	NA	NA	NA	NA	High			MODIFIER
Chr3	836729	G	T	SBS	0	A321	hetero	NA	NA	NA	NA	High	AT3G03510	synonymous_variant	LOW
Chr3	1598700	CG	C	Deletion	-1	A131	homo	NA	NA	NA	NA	Low	AT3G05520	frameshift_variant	HIGH
Chr3	1874852	GT	G	Deletion	-1	A332	hetero	NA	NA	NA	NA	High	AT3G06190	splice_region_variant&intron_variant	LOW
Chr3	1993209	T	A	SBS	0	A135	hetero	NA	NA	NA	NA	Low			MODIFIER
Chr3	2137062	TTAAA	T	Deletion	-4	A233	hetero	NA	NA	NA	NA	Middle			MODIFIER
Chr3	2256819	CT	C	Deletion	-1	A321	hetero	NA	NA	NA	NA	High	AT3G07130	frameshift_variant	HIGH
Chr3	2290497	A	G	SBS	0	A132	hetero	NA	NA	NA	NA	Low			MODIFIER
Chr3	2666540	A	G	SBS	0	A131	hetero	NA	NA	NA	NA	Low	AT3G08780	missense_variant	MODERATE
Chr3	2945528	A	G	SBS	0	A314	hetero	NA	NA	NA	NA	High			MODIFIER
Chr3	3051882	C	G	SBS	0	A221	hetero	NA	NA	NA	NA	Middle	AT3G09925	missense_variant	MODERATE
Chr3	3151727	T	C	SBS	0	A225	hetero	NA	NA	NA	NA	Middle			MODIFIER
Chr3	3175919	AC	A	Deletion	-1	A222	hetero	NA	NA	NA	NA	Middle			MODIFIER
Chr3	3265299	C	T	SBS	0	A231	hetero	NA	NA	NA	NA	Middle	AT3G10480	missense_variant	MODERATE
Chr3	3352383	C	G	SBS	0	A121	hetero	NA	NA	NA	NA	Low	AT3G10710	stop_gained	HIGH
Chr3	3547825	C	G	SBS	0	A311	hetero	NA	NA	NA	NA	High			MODIFIER
Chr3	3726212	C	A	SBS	0	A331	hetero	NA	NA	NA	NA	High	AT3G11800	missense_variant	MODERATE
Chr3	3802821	GGTGT	G	Deletion	-4	A233	hetero	NA	NA	NA	NA	Middle	AT3G11964	frameshift_variant	HIGH
Chr3	3833194	T	G	SBS	0	A311	homo	NA	NA	NA	NA	High	AT3G12020	missense_variant	MODERATE
Chr3	3859646	G	C	SBS	0	A321	hetero	NA	NA	NA	NA	High			MODIFIER
Chr3	4536965	C	G	SBS	0	A234	hetero	NA	NA	NA	NA	Middle			MODIFIER
Chr3	4814450	G	C	SBS	0	A331	hetero	NA	NA	NA	NA	High	AT3G14400	missense_variant	MODERATE
Chr3	4897407	ATATGCCCAAAGACTAAAC	A	Deletion	-18	A234	hetero	NA	NA	NA	NA	Middle			MODIFIER
Chr3	5230483	AT	A	Deletion	-1	A331	hetero	NA	NA	NA	NA	High	AT3G15490	frameshift_variant	HIGH
Chr3	5289084	C	G	SBS	0	A132	hetero	NA	NA	NA	NA	Low	AT3G15605	missense_variant	MODERATE
Chr3	6128888	A	C	SBS	0	A323	hetero	NA	NA	NA	NA	High			MODIFIER
Chr3	6233462	G	T	SBS	0	A334	hetero	NA	NA	NA	NA	High	AT3G18190	missense_variant	MODERATE
Chr3	6286090	A	T	SBS	0	A334	hetero	NA	NA	NA	NA	High	AT3G18310	missense_variant	MODERATE
Chr3	6595714	C	T	SBS	0	A332	hetero	NA	NA	NA	NA	High			MODIFIER
Chr3	6867145	T	G	SBS	0	A225	hetero	NA	NA	NA	NA	Middle			MODIFIER
Chr3	7086797	G	A	SBS	0	A222	hetero	NA	NA	NA	NA	Middle			MODIFIER
Chr3	7139488	A	T	SBS	0	A311	hetero	NA	NA	NA	NA	High			MODIFIER
Chr3	7181261	CA	C	Deletion	-1	A321	hetero	NA	NA	NA	NA	High			MODIFIER
Chr3	7367731	A	C	SBS	0	A225	hetero	NA	NA	NA	NA	Middle			MODIFIER
Chr3	8009346	A	G	SBS	0	A321	hetero	NA	NA	NA	NA	High	AT3G22620	synonymous_variant	LOW
Chr3	8059548	G	GA	Insertion	1	A012	hetero	NA	NA	NA	NA	Control			MODIFIER
Chr3	8199110	TA	T	Deletion	-1	A332	hetero	NA	NA	NA	NA	High			MODIFIER
Chr3	8459718	C	G	SBS	0	A233	hetero	NA	NA	NA	NA	Middle			MODIFIER
Chr3	8499586	C	A	SBS	0	A131	hetero	NA	NA	NA	NA	Low			MODIFIER
Chr3	8501689	A	G	SBS	0	A313	hetero	NA	NA	NA	NA	High			MODIFIER
Chr3	8584813	C	G	SBS	0	A221	hetero	NA	NA	NA	NA	Middle			MODIFIER
Chr3	8769537	GA	G	Deletion	-1	A212	hetero	NA	NA	NA	NA	Middle			MODIFIER
Chr3	8952473	T	A	SBS	0	A234	hetero	NA	NA	NA	NA	Middle	AT3G24535	missense_variant	MODERATE
Chr3	9237723	TG	T	Deletion	-1	A311	hetero	NA	NA	NA	NA	High			MODIFIER
Chr3	9293182	C	A	SBS	0	A311	hetero	NA	NA	NA	NA	High			MODIFIER
Chr3	9357552	C	G	SBS	0	A225	hetero	NA	NA	NA	NA	Middle			MODIFIER
Chr3	9535813	C	T	SBS	0	A321	hetero	NA	NA	NA	NA	High			MODIFIER
Chr3	9801534	C	CAAACTGATTTGTTTGTTTAGTCGAACAAGAAGAGGGTCTTGTTT	Insertion	44	A221	hetero	NA	NA	NA	NA	Middle	AT3G26680	frameshift_variant&stop_gained	HIGH
Chr3	9857166	T	C	SBS	0	A213	hetero	NA	NA	NA	NA	Middle			MODIFIER
Chr3	9928563	T	A	SBS	0	A321	hetero	NA	NA	NA	NA	High			MODIFIER
Chr3	10062426	T	A	SBS	0	A233	hetero	NA	NA	NA	NA	Middle	AT3G27250	missense_variant	MODERATE
Chr3	10197773	G	A	SBS	0	A334	hetero	NA	NA	NA	NA	High			MODIFIER
Chr3	10284701	ATAAAT	A	Deletion	-5	A125	hetero	NA	NA	NA	NA	Low			MODIFIER
Chr3	10296203	GTTT	G	Deletion	-3	A321	hetero	NA	NA	NA	NA	High			MODIFIER
Chr3	10957707	C	G	SBS	0	A213	hetero	NA	NA	NA	NA	Middle			MODIFIER
Chr3	11341747	C	G	SBS	0	A115	hetero	NA	NA	NA	NA	Low			MODIFIER
Chr3	11441140	T	A	SBS	0	A215	hetero	NA	NA	NA	NA	Middle			MODIFIER
Chr3	11581264	G	A	SBS	0	A321	hetero	NA	NA	NA	NA	High			MODIFIER
Chr3	11722214	TAATC	T	Deletion	-4	A222	hetero	NA	NA	NA	NA	Middle			MODIFIER
Chr3	12004641	A	ACT	Insertion	2	A314	hetero	NA	NA	NA	NA	High			MODIFIER
Chr3	12234335	A	C	SBS	0	A323	hetero	NA	NA	NA	NA	High			MODIFIER
Chr3	12445130	C	T	SBS	0	A314	homo	NA	NA	NA	NA	High	AT3G30769	start_lost	HIGH
Chr3	12451649	G	C	SBS	0	A324	hetero	NA	NA	NA	NA	High			MODIFIER
Chr3	12525299	T	C	SBS	0	A121	hetero	NA	NA	NA	NA	Low			MODIFIER
Chr3	12539272	G	C	SBS	0	A311	hetero	NA	NA	NA	NA	High			MODIFIER
Chr3	12996219	C	A	SBS	0	A123	hetero	NA	NA	NA	NA	Low			MODIFIER
Chr3	13131141	C	A	SBS	0	A221	hetero	NA	NA	NA	NA	Middle			MODIFIER
Chr3	13155322	C	G	SBS	0	A225	hetero	NA	NA	NA	NA	Middle			MODIFIER
Chr3	13225424	A	T	SBS	0	A123	homo	NA	NA	NA	NA	Low			MODIFIER
Chr3	13276562	C	A	SBS	0	A331	hetero	NA	NA	NA	NA	High	AT3G32330	missense_variant	MODERATE
Chr3	13402016	A	T	SBS	0	A332	hetero	NA	NA	NA	NA	High			MODIFIER
Chr3	13468043	A	G	SBS	0	A314	hetero	NA	NA	NA	NA	High			MODIFIER
Chr3	14008877	G	A	SBS	0	A332	hetero	NA	NA	NA	NA	High			MODIFIER
Chr3	15135186	CTTCA	C	Deletion	-4	A324	hetero	NA	NA	NA	NA	High			MODIFIER
Chr3	15624353	TA	T	Deletion	-1	A213	hetero	NA	NA	NA	NA	Middle			MODIFIER
Chr3	15799808	G	C	SBS	0	A314	hetero	NA	NA	NA	NA	High			MODIFIER
Chr3	16046716	G	C	SBS	0	A011	hetero	A012	hetero	NA	NA	Control	AT3G44400	missense_variant	MODERATE
Chr3	16211686	AT	A	Deletion	-1	A321	hetero	NA	NA	NA	NA	High			MODIFIER
Chr3	16222403	C	T	SBS	0	A321	hetero	NA	NA	NA	NA	High			MODIFIER
Chr3	16317691	T	G	SBS	0	A132	homo	NA	NA	NA	NA	Low			MODIFIER
Chr3	16499209	C	T	SBS	0	A011	hetero	A012	hetero	NA	NA	Control			MODIFIER
Chr3	17419440	TA	T	Deletion	-1	A332	hetero	NA	NA	NA	NA	High			MODIFIER
Chr3	17878561	A	T	SBS	0	A021	hetero	NA	NA	NA	NA	Control			MODIFIER
Chr3	18358788	A	T	SBS	0	A323	hetero	NA	NA	NA	NA	High			MODIFIER
Chr3	18448714	A	G	SBS	0	A215	hetero	NA	NA	NA	NA	Middle	AT3G49740	synonymous_variant	LOW
Chr3	18630020	AG	A	Deletion	-1	A313	hetero	NA	NA	NA	NA	High			MODIFIER
Chr3	19476271	TA	T	Deletion	-1	A113	hetero	NA	NA	NA	NA	Low			MODIFIER
Chr3	19671583	C	G	SBS	0	A213	hetero	NA	NA	NA	NA	Middle			MODIFIER
Chr3	19988633	G	T	SBS	0	A334	hetero	NA	NA	NA	NA	High			MODIFIER
Chr3	20458529	GTCTCTTCACATTTCTCCAAAATATCTGGTCCA	G	Deletion	-32	A311	hetero	NA	NA	NA	NA	High	AT3G55190	splice_donor_variant&splice_region_variant&disruptive_inframe_deletion&intron_variant	HIGH
Chr3	20497292	A	G	SBS	0	A321	hetero	NA	NA	NA	NA	High	AT3G55270	missense_variant	MODERATE
Chr3	20626166	C	G	SBS	0	A121	hetero	NA	NA	NA	NA	Low	AT3G55610	missense_variant	MODERATE
Chr3	20748999	G	T	SBS	0	A332	hetero	NA	NA	NA	NA	High	AT3G55940	missense_variant	MODERATE
Chr3	21502300	G	A	SBS	0	A212	hetero	NA	NA	NA	NA	Middle			MODIFIER
Chr3	21706664	A	G	SBS	0	A233	hetero	NA	NA	NA	NA	Middle			MODIFIER
Chr3	21763499	G	C	SBS	0	A334	hetero	NA	NA	NA	NA	High			MODIFIER
Chr3	22232836	A	C	SBS	0	A113	hetero	NA	NA	NA	NA	Low			MODIFIER
Chr3	22258519	T	G	SBS	0	A323	hetero	NA	NA	NA	NA	High			MODIFIER
Chr3	22600257	TTGTTCAATTTTGCCATTGCAAACGTTAACTATTC	T	Deletion	-34	A323	hetero	NA	NA	NA	NA	High			MODIFIER
Chr3	23144439	A	G	SBS	0	A331	hetero	A334	hetero	NA	NA	High	AT3G62570	missense_variant	MODERATE
Chr3	23281380	A	AG	Insertion	1	A234	hetero	NA	NA	NA	NA	Middle			MODIFIER
Chr3	23427551	TC	T	Deletion	-1	A212	hetero	NA	NA	NA	NA	Middle	AT3G63450	frameshift_variant	HIGH
Chr4	229623	T	A	SBS	0	A135	hetero	NA	NA	NA	NA	Low			MODIFIER
Chr4	252314	CA	C	Deletion	-1	A313	hetero	NA	NA	NA	NA	High			MODIFIER
Chr4	272831	TTTTGGAAGAACATTTTTTACAATTTCTC	T	Deletion	-28	A135	hetero	NA	NA	NA	NA	Low			MODIFIER
Chr4	309551	T	G	SBS	0	A135	hetero	NA	NA	NA	NA	Low	AT4G00740	missense_variant	MODERATE
Chr4	356179	TGAAGAAATC	T	Deletion	-9	A212	hetero	NA	NA	NA	NA	Middle			MODIFIER
Chr4	644414	TC	T	Deletion	-1	A222	hetero	NA	NA	NA	NA	Middle			MODIFIER
Chr4	760406	T	C	SBS	0	A313	hetero	A314	homo	NA	NA	High	AT4G01760	synonymous_variant	LOW
Chr4	948501	A	G	SBS	0	A231	homo	NA	NA	NA	NA	Middle			MODIFIER
Chr4	1114592	G	A	SBS	0	A215	hetero	NA	NA	NA	NA	Middle			MODIFIER
Chr4	1448564	T	C	SBS	0	A221	hetero	NA	NA	NA	NA	Middle			MODIFIER
Chr4	1831356	C	A	SBS	0	A225	hetero	NA	NA	NA	NA	Middle			MODIFIER
Chr4	1852772	G	A	SBS	0	A125	hetero	NA	NA	NA	NA	Low			MODIFIER
Chr4	1865729	TGGTGGAACTCGGGGTTAACTCAATCAATTTC	T	Deletion	-31	A221	hetero	NA	NA	NA	NA	Middle			MODIFIER
Chr4	1969045	ATTTAGTTAAC	A	Deletion	-10	A233	hetero	NA	NA	NA	NA	Middle			MODIFIER
Chr4	2082504	A	T	SBS	0	A221	hetero	NA	NA	NA	NA	Middle			MODIFIER
Chr4	2398416	G	T	SBS	0	A115	hetero	NA	NA	NA	NA	Low			MODIFIER
Chr4	2671129	C	CA	Insertion	1	A215	hetero	NA	NA	NA	NA	Middle			MODIFIER
Chr4	2881263	GATTTCTGCATTTGGAGACTTTGGGCTACTAGAAGCTGTTAGATTCACATAAAGTGATGGAAGAATCAGAACCCTTTGAAGAATTGAATGGGGCAGCAATAGAGGTAATGGTTATGA	G	Deletion	-116	A221	hetero	NA	NA	NA	NA	Middle			MODIFIER
Chr4	2938786	TAAA	T	Deletion	-3	A231	hetero	NA	NA	NA	NA	Middle			MODIFIER
Chr4	3007976	TCTGAAGTAAGAC	T	Deletion	-12	A215	hetero	NA	NA	NA	NA	Middle			MODIFIER
Chr4	3029286	T	C	SBS	0	A131	hetero	NA	NA	NA	NA	Low			MODIFIER
Chr4	3654609	CA	C	Deletion	-1	A212	hetero	A215	hetero	NA	NA	Middle			MODIFIER
Chr4	3814964	TTCTG	T	Deletion	-4	A215	hetero	NA	NA	NA	NA	Middle			MODIFIER
Chr4	3815807	T	A	SBS	0	A123	hetero	NA	NA	NA	NA	Low			MODIFIER
Chr4	4401974	G	A	SBS	0	A324	hetero	NA	NA	NA	NA	High			MODIFIER
Chr4	4450254	A	T	SBS	0	A321	hetero	NA	NA	NA	NA	High			MODIFIER
Chr4	4819676	TA	T	Deletion	-1	A311	hetero	NA	NA	NA	NA	High			MODIFIER
Chr4	4876298	C	T	SBS	0	A311	homo	NA	NA	NA	NA	High			MODIFIER
Chr4	4966368	G	C	SBS	0	A332	hetero	NA	NA	NA	NA	High			MODIFIER
Chr4	5142090	GT	G	Deletion	-1	A221	hetero	NA	NA	NA	NA	Middle			MODIFIER
Chr4	5151905	ACACACTTCTTTC	A	Deletion	-12	A332	hetero	NA	NA	NA	NA	High	AT4G08151	disruptive_inframe_deletion	MODERATE
Chr4	5386752	AC	A	Deletion	-1	A311	hetero	NA	NA	NA	NA	High	AT4G08470	frameshift_variant	HIGH
Chr4	5657828	AT	A	Deletion	-1	A311	hetero	NA	NA	NA	NA	High			MODIFIER
Chr4	5762563	C	CT	Insertion	1	A313	hetero	NA	NA	NA	NA	High			MODIFIER
Chr4	6073310	C	G	SBS	0	A231	hetero	NA	NA	NA	NA	Middle	AT4G09600	missense_variant	MODERATE
Chr4	6126846	A	G	SBS	0	A321	hetero	NA	NA	NA	NA	High			MODIFIER
Chr4	6313794	T	A	SBS	0	A324	hetero	NA	NA	NA	NA	High			MODIFIER
Chr4	6357620	GGTGAAC	G	Deletion	-6	A323	hetero	NA	NA	NA	NA	High	AT4G10210	disruptive_inframe_deletion	MODERATE
Chr4	6358753	T	A	SBS	0	A231	hetero	NA	NA	NA	NA	Middle			MODIFIER
Chr4	6559726	T	A	SBS	0	A334	hetero	NA	NA	NA	NA	High			MODIFIER
Chr4	6741827	C	G	SBS	0	A311	homo	NA	NA	NA	NA	High	AT4G11030	missense_variant	MODERATE
Chr4	7006559	A	T	SBS	0	A323	hetero	NA	NA	NA	NA	High			MODIFIER
Chr4	7104621	TA	T	Deletion	-1	A313	hetero	A314	homo	NA	NA	High			MODIFIER
Chr4	7220134	AAT	A	Deletion	-2	A123	hetero	NA	NA	NA	NA	Low			MODIFIER
Chr4	7242619	TA	T	Deletion	-1	A221	hetero	NA	NA	NA	NA	Middle	AT4G12090	frameshift_variant	HIGH
Chr4	7337389	TACATTTC	T	Deletion	-7	A212	hetero	NA	NA	NA	NA	Middle			MODIFIER
Chr4	7625102	C	G	SBS	0	A324	homo	NA	NA	NA	NA	High	AT4G13075	missense_variant	MODERATE
Chr4	7626072	C	G	SBS	0	A321	hetero	NA	NA	NA	NA	High			MODIFIER
Chr4	7807470	TTGAAG	T	Deletion	-5	A323	hetero	NA	NA	NA	NA	High			MODIFIER
Chr4	7992110	C	A	SBS	0	A132	homo	NA	NA	NA	NA	Low	AT4G13770	missense_variant	MODERATE
Chr4	8345358	A	G	SBS	0	A331	hetero	NA	NA	NA	NA	High			MODIFIER
Chr4	8349017	G	T	SBS	0	A233	hetero	NA	NA	NA	NA	Middle	AT4G14550	synonymous_variant	LOW
Chr4	8484462	G	T	SBS	0	A321	hetero	NA	NA	NA	NA	High			MODIFIER
Chr4	8703778	G	A	SBS	0	A311	hetero	NA	NA	NA	NA	High	AT4G15240	missense_variant	MODERATE
Chr4	8876430	C	T	SBS	0	A332	hetero	NA	NA	NA	NA	High			MODIFIER
Chr4	8913813	A	C	SBS	0	A313	hetero	NA	NA	NA	NA	High			MODIFIER
Chr4	9708621	T	G	SBS	0	A313	hetero	NA	NA	NA	NA	High			MODIFIER
Chr4	9732586	T	C	SBS	0	A324	hetero	NA	NA	NA	NA	High			MODIFIER
Chr4	9838505	T	C	SBS	0	A313	hetero	A314	hetero	NA	NA	High			MODIFIER
Chr4	9882465	C	A	SBS	0	A314	hetero	NA	NA	NA	NA	High	AT4G17785	missense_variant	MODERATE
Chr4	9965841	ATTTCAGGTGG	A	Deletion	-10	A321	hetero	NA	NA	NA	NA	High	AT4G17940	frameshift_variant	HIGH
Chr4	10311780	T	A	SBS	0	A213	hetero	A215	hetero	NA	NA	Middle			MODIFIER
Chr4	10388285	G	C	SBS	0	A313	hetero	NA	NA	NA	NA	High			MODIFIER
Chr4	10927881	A	C	SBS	0	A314	hetero	NA	NA	NA	NA	High			MODIFIER
Chr4	11331268	GA	G	Deletion	-1	A212	hetero	NA	NA	NA	NA	Middle	AT4G21270	frameshift_variant	HIGH
Chr4	11358639	T	A	SBS	0	A331	homo	A334	hetero	NA	NA	High			MODIFIER
Chr4	11489981	TGCAGCTAACCAGG	T	Deletion	-13	A225	hetero	NA	NA	NA	NA	Middle	AT4G21610	splice_acceptor_variant&splice_region_variant&disruptive_inframe_deletion&intron_variant	HIGH
Chr4	11964062	C	T	SBS	0	A331	hetero	NA	NA	NA	NA	High	AT4G22770	synonymous_variant	LOW
Chr4	12400437	TG	T	Deletion	-1	A114	hetero	NA	NA	NA	NA	Low	AT4G23840	frameshift_variant	HIGH
Chr4	12425209	T	C	SBS	0	A313	hetero	A314	hetero	NA	NA	High	AT4G23895	splice_region_variant&intron_variant	LOW
Chr4	12528524	ATTTTCTG	A	Deletion	-7	A332	homo	NA	NA	NA	NA	High			MODIFIER
Chr4	12719013	A	C	SBS	0	A331	hetero	NA	NA	NA	NA	High			MODIFIER
Chr4	12777337	GGGGTCTGGTCAAGGAGATGAGACTCAATAACTCATGTT	G	Deletion	-38	A314	hetero	NA	NA	NA	NA	High			MODIFIER
Chr4	13038536	G	A	SBS	0	A231	hetero	NA	NA	NA	NA	Middle			MODIFIER
Chr4	13041559	A	G	SBS	0	A321	hetero	NA	NA	NA	NA	High	AT4G25530	missense_variant	MODERATE
Chr4	13281928	CA	C	Deletion	-1	A113	hetero	A114	homo	A115	hetero	Low			MODIFIER
Chr4	13309039	C	T	SBS	0	A332	homo	NA	NA	NA	NA	High			MODIFIER
Chr4	13356004	ATT	A	Deletion	-2	A311	hetero	NA	NA	NA	NA	High	AT4G26430	frameshift_variant	HIGH
Chr4	13538407	C	G	SBS	0	A212	hetero	NA	NA	NA	NA	Middle			MODIFIER
Chr4	13649037	T	A	SBS	0	A332	hetero	NA	NA	NA	NA	High			MODIFIER
Chr4	13898635	CAATTTATTA	C	Deletion	-9	A323	hetero	NA	NA	NA	NA	High			MODIFIER
Chr4	13904218	A	T	SBS	0	A324	hetero	NA	NA	NA	NA	High			MODIFIER
Chr4	13944547	C	T	SBS	0	A324	hetero	NA	NA	NA	NA	High			MODIFIER
Chr4	13970480	CT	C	Deletion	-1	A321	hetero	NA	NA	NA	NA	High			MODIFIER
Chr4	14400331	CA	C	Deletion	-1	A314	hetero	NA	NA	NA	NA	High			MODIFIER
Chr4	14938069	TGATGGATAA	T	Deletion	-9	A331	hetero	A334	homo	NA	NA	High			MODIFIER
Chr4	15195761	A	C	SBS	0	A321	hetero	NA	NA	NA	NA	High			MODIFIER
Chr4	15280103	A	G	SBS	0	A233	hetero	NA	NA	NA	NA	Middle	AT4G31520	missense_variant	MODERATE
Chr4	15584333	T	C	SBS	0	A332	hetero	NA	NA	NA	NA	High			MODIFIER
Chr4	15588780	T	C	SBS	0	A324	hetero	NA	NA	NA	NA	High			MODIFIER
Chr4	15675669	T	A	SBS	0	A314	hetero	NA	NA	NA	NA	High			MODIFIER
Chr4	16313319	T	A	SBS	0	A212	hetero	NA	NA	NA	NA	Middle			MODIFIER
Chr4	17002542	TG	T	Deletion	-1	A311	hetero	NA	NA	NA	NA	High			MODIFIER
Chr4	17085334	GTGTATA	G	Deletion	-6	A313	hetero	NA	NA	NA	NA	High			MODIFIER
Chr4	17250182	T	G	SBS	0	A123	hetero	NA	NA	NA	NA	Low			MODIFIER
Chr4	17299302	AAG	A	Deletion	-2	A222	hetero	NA	NA	NA	NA	Middle	AT4G36700	frameshift_variant	HIGH
Chr4	17322970	T	G	SBS	0	A131	hetero	A135	hetero	NA	NA	Low			MODIFIER
Chr4	17374149	GCT	G	Deletion	-2	A313	hetero	NA	NA	NA	NA	High			MODIFIER
Chr4	17481669	G	A	SBS	0	A233	hetero	NA	NA	NA	NA	Middle	AT4G37100	synonymous_variant	LOW
Chr4	17499682	A	T	SBS	0	A323	hetero	NA	NA	NA	NA	High	AT4G37170	missense_variant	MODERATE
Chr4	17773870	G	A	SBS	0	A334	hetero	NA	NA	NA	NA	High			MODIFIER
Chr4	17858152	ATTT	A	Deletion	-3	A323	hetero	NA	NA	NA	NA	High			MODIFIER
Chr4	18035072	C	G	SBS	0	A231	hetero	NA	NA	NA	NA	Middle			MODIFIER
Chr4	18543823	A	T	SBS	0	A334	hetero	NA	NA	NA	NA	High			MODIFIER
Chr5	315981	T	A	SBS	0	A222	hetero	NA	NA	NA	NA	Middle			MODIFIER
Chr5	556096	A	G	SBS	0	A113	homo	NA	NA	NA	NA	Low			MODIFIER
Chr5	631741	TGTCGATGAAACATTTGTAAAAACTGTGTTTGGCTCTTTCAAAG	T	Deletion	-43	A132	homo	NA	NA	NA	NA	Low	AT5G02780	frameshift_variant	HIGH
Chr5	649089	TA	T	Deletion	-1	A121	hetero	NA	NA	NA	NA	Low			MODIFIER
Chr5	971270	C	G	SBS	0	A311	hetero	NA	NA	NA	NA	High			MODIFIER
Chr5	1478363	A	G	SBS	0	A331	hetero	NA	NA	NA	NA	High			MODIFIER
Chr5	1603649	GAGAACT	G	Deletion	-6	A324	hetero	NA	NA	NA	NA	High	AT5G05410	stop_lost&disruptive_inframe_deletion	HIGH
Chr5	1794482	A	G	SBS	0	A113	hetero	NA	NA	NA	NA	Low			MODIFIER
Chr5	2012092	C	T	SBS	0	A225	hetero	NA	NA	NA	NA	Middle			MODIFIER
Chr5	2320000	C	G	SBS	0	A323	homo	NA	NA	NA	NA	High			MODIFIER
Chr5	2325333	G	A	SBS	0	A332	homo	NA	NA	NA	NA	High			MODIFIER
Chr5	2382772	GA	G	Deletion	-1	A225	hetero	NA	NA	NA	NA	Middle	AT5G07530	frameshift_variant	HIGH
Chr5	2691061	AT	A	Deletion	-1	A234	hetero	NA	NA	NA	NA	Middle			MODIFIER
Chr5	4113116	AC	A	Deletion	-1	A233	hetero	NA	NA	NA	NA	Middle	AT5G13000	frameshift_variant&splice_region_variant	HIGH
Chr5	4139229	CA	C	Deletion	-1	A321	hetero	NA	NA	NA	NA	High			MODIFIER
Chr5	4216734	C	T	SBS	0	A131	homo	NA	NA	NA	NA	Low			MODIFIER
Chr5	4993024	TG	T	Deletion	-1	A131	homo	NA	NA	NA	NA	Low			MODIFIER
Chr5	5111792	T	G	SBS	0	A213	hetero	NA	NA	NA	NA	Middle			MODIFIER
Chr5	5127105	ATC	A	Deletion	-2	A332	homo	NA	NA	NA	NA	High			MODIFIER
Chr5	5165788	T	G	SBS	0	A331	hetero	A334	hetero	NA	NA	High			MODIFIER
Chr5	5265735	T	G	SBS	0	A234	hetero	NA	NA	NA	NA	Middle	AT5G16120	5_prime_UTR_premature_start_codon_gain_variant	LOW
Chr5	5316778	GA	G	Deletion	-1	A313	hetero	NA	NA	NA	NA	High			MODIFIER
Chr5	5434276	T	A	SBS	0	A331	hetero	A334	hetero	NA	NA	High			MODIFIER
Chr5	5560648	G	GA	Insertion	1	A014	hetero	NA	NA	NA	NA	Control			MODIFIER
Chr5	5711178	C	A	SBS	0	A324	hetero	NA	NA	NA	NA	High	AT5G17330	missense_variant	MODERATE
Chr5	5983565	T	C	SBS	0	A332	homo	NA	NA	NA	NA	High			MODIFIER
Chr5	6094946	A	G	SBS	0	A311	hetero	NA	NA	NA	NA	High			MODIFIER
Chr5	6159734	A	G	SBS	0	A311	hetero	NA	NA	NA	NA	High			MODIFIER
Chr5	6328684	CA	C	Deletion	-1	A123	hetero	NA	NA	NA	NA	Low	AT5G18950	frameshift_variant	HIGH
Chr5	6411650	AC	A	Deletion	-1	A123	hetero	NA	NA	NA	NA	Low			MODIFIER
Chr5	6964852	TA	T	Deletion	-1	A311	hetero	NA	NA	NA	NA	High			MODIFIER
Chr5	7097175	TAATTC	T	Deletion	-5	A311	hetero	NA	NA	NA	NA	High			MODIFIER
Chr5	7372751	C	G	SBS	0	A222	hetero	NA	NA	NA	NA	Middle	AT5G22270	synonymous_variant	LOW
Chr5	7469485	A	G	SBS	0	A011	homo	NA	NA	NA	NA	Control			MODIFIER
Chr5	8045947	T	C	SBS	0	A324	hetero	NA	NA	NA	NA	High			MODIFIER
Chr5	8122851	G	A	SBS	0	A324	hetero	NA	NA	NA	NA	High			MODIFIER
Chr5	8178723	G	A	SBS	0	A125	homo	NA	NA	NA	NA	Low			MODIFIER
Chr5	8566492	G	T	SBS	0	A324	hetero	NA	NA	NA	NA	High	AT5G24900	synonymous_variant	LOW
Chr5	8603007	C	A	SBS	0	A323	hetero	NA	NA	NA	NA	High	AT5G24960	missense_variant	MODERATE
Chr5	8727594	G	T	SBS	0	A323	hetero	NA	NA	NA	NA	High			MODIFIER
Chr5	8794500	A	G	SBS	0	A115	hetero	NA	NA	NA	NA	Low			MODIFIER
Chr5	9110388	T	C	SBS	0	A233	hetero	NA	NA	NA	NA	Middle			MODIFIER
Chr5	9132518	C	A	SBS	0	A215	hetero	NA	NA	NA	NA	Middle			MODIFIER
Chr5	9146836	T	A	SBS	0	A123	hetero	NA	NA	NA	NA	Low			MODIFIER
Chr5	9275058	A	G	SBS	0	A332	homo	NA	NA	NA	NA	High			MODIFIER
Chr5	9724146	C	T	SBS	0	A212	hetero	NA	NA	NA	NA	Middle	AT5G27540	missense_variant	MODERATE
Chr5	9769211	A	C	SBS	0	A225	hetero	NA	NA	NA	NA	Middle	AT5G27610	missense_variant	MODERATE
Chr5	9852616	AC	A	Deletion	-1	A213	hetero	NA	NA	NA	NA	Middle			MODIFIER
Chr5	9970458	CT	C	Deletion	-1	A123	hetero	NA	NA	NA	NA	Low			MODIFIER
Chr5	10129322	C	A	SBS	0	A324	hetero	NA	NA	NA	NA	High			MODIFIER
Chr5	10325858	C	G	SBS	0	A212	hetero	NA	NA	NA	NA	Middle	AT5G28350	missense_variant	MODERATE
Chr5	10405295	A	G	SBS	0	A213	hetero	NA	NA	NA	NA	Middle			MODIFIER
Chr5	10615266	A	T	SBS	0	A314	hetero	NA	NA	NA	NA	High			MODIFIER
Chr5	10838151	TA	T	Deletion	-1	A311	hetero	NA	NA	NA	NA	High	AT5G28823	frameshift_variant	HIGH
Chr5	11081675	A	G	SBS	0	A321	hetero	NA	NA	NA	NA	High			MODIFIER
Chr5	11168717	A	T	SBS	0	A115	hetero	NA	NA	NA	NA	Low			MODIFIER
Chr5	11523969	CCATAATTAGAGTATGAGTTTAAGAATGGTTCGATAACAACATAGCTTT	C	Deletion	-48	A215	hetero	NA	NA	NA	NA	Middle			MODIFIER
Chr5	11637647	CT	C	Deletion	-1	A321	hetero	NA	NA	NA	NA	High			MODIFIER
Chr5	12352318	TTATTGCATACTAGGACTGTTAAAACCAACCAACTCTCTGCTTGGCTTGACTTAGAGCTTTCTAATCATATCTCATCTGTTTG	T	Deletion	-82	A231	hetero	NA	NA	NA	NA	Middle			MODIFIER
Chr5	12398000	ATAAAGT	A	Deletion	-6	A011	hetero	NA	NA	NA	NA	Control			MODIFIER
Chr5	12435500	G	A	SBS	0	A313	hetero	NA	NA	NA	NA	High			MODIFIER
Chr5	12682415	A	C	SBS	0	A225	homo	NA	NA	NA	NA	Middle			MODIFIER
Chr5	13324335	T	G	SBS	0	A121	hetero	NA	NA	NA	NA	Low			MODIFIER
Chr5	13390456	AAAT	A	Deletion	-3	A311	hetero	A314	hetero	NA	NA	High			MODIFIER
Chr5	13410115	GAGCAATC	G	Deletion	-7	A311	hetero	NA	NA	NA	NA	High			MODIFIER
Chr5	14108272	A	T	SBS	0	A031	hetero	NA	NA	NA	NA	Control			MODIFIER
Chr5	14851307	A	T	SBS	0	A014	hetero	NA	NA	NA	NA	Control			MODIFIER
Chr5	15278079	C	A	SBS	0	A215	hetero	NA	NA	NA	NA	Middle	AT5G38240	missense_variant	MODERATE
Chr5	15828591	T	A	SBS	0	A114	hetero	NA	NA	NA	NA	Low			MODIFIER
Chr5	16020117	T	C	SBS	0	A323	homo	NA	NA	NA	NA	High			MODIFIER
Chr5	16053687	CT	C	Deletion	-1	A125	hetero	NA	NA	NA	NA	Low			MODIFIER
Chr5	16116756	A	AG	Insertion	1	A023	hetero	NA	NA	NA	NA	Control			MODIFIER
Chr5	16185870	T	C	SBS	0	A323	homo	NA	NA	NA	NA	High	AT5G40450	synonymous_variant	LOW
Chr5	16197051	G	C	SBS	0	A332	hetero	NA	NA	NA	NA	High			MODIFIER
Chr5	16464607	T	G	SBS	0	A234	hetero	NA	NA	NA	NA	Middle			MODIFIER
Chr5	16533909	TGCGATCAGA	T	Deletion	-9	A234	hetero	NA	NA	NA	NA	Middle			MODIFIER
Chr5	16884627	A	G	SBS	0	A012	hetero	NA	NA	NA	NA	Control			MODIFIER
Chr5	16928881	T	A	SBS	0	A321	hetero	NA	NA	NA	NA	High	AT5G42340	missense_variant	MODERATE
Chr5	17010513	A	C	SBS	0	A121	hetero	NA	NA	NA	NA	Low			MODIFIER
Chr5	17043731	TTTTTTTTACG	T	Deletion	-10	A332	hetero	NA	NA	NA	NA	High			MODIFIER
Chr5	17146415	G	A	SBS	0	A215	hetero	NA	NA	NA	NA	Middle			MODIFIER
Chr5	17166843	T	G	SBS	0	A324	homo	NA	NA	NA	NA	High			MODIFIER
Chr5	17171313	C	A	SBS	0	A221	hetero	NA	NA	NA	NA	Middle			MODIFIER
Chr5	17698587	C	T	SBS	0	A131	hetero	NA	NA	NA	NA	Low	AT5G43990	missense_variant	MODERATE
Chr5	17839979	CTTTTGCAATATTCCG	C	Deletion	-15	A021	hetero	NA	NA	NA	NA	Control			MODIFIER
Chr5	18337144	TCGA	T	Deletion	-3	A323	homo	NA	NA	NA	NA	High	AT5G45275	conservative_inframe_deletion	MODERATE
Chr5	18430637	AT	A	Deletion	-1	A234	hetero	NA	NA	NA	NA	Middle			MODIFIER
Chr5	18445932	A	T	SBS	0	A123	hetero	NA	NA	NA	NA	Low	AT5G45510	missense_variant	MODERATE
Chr5	18447059	T	A	SBS	0	A314	hetero	NA	NA	NA	NA	High	AT5G45510	missense_variant	MODERATE
Chr5	18456211	T	G	SBS	0	A313	homo	A314	homo	NA	NA	High	AT5G45530	missense_variant	MODERATE
Chr5	18608370	T	A	SBS	0	A231	homo	NA	NA	NA	NA	Middle			MODIFIER
Chr5	18759021	CT	C	Deletion	-1	A234	hetero	NA	NA	NA	NA	Middle			MODIFIER
Chr5	19344135	TAG	T	Deletion	-2	A233	hetero	NA	NA	NA	NA	Middle			MODIFIER
Chr5	19447095	G	C	SBS	0	A324	homo	NA	NA	NA	NA	High			MODIFIER
Chr5	19467448	ACG	A	Deletion	-2	A114	hetero	NA	NA	NA	NA	Low			MODIFIER
Chr5	19578082	C	A	SBS	0	A114	hetero	NA	NA	NA	NA	Low	AT5G48310	missense_variant	MODERATE
Chr5	19834447	AAGCC	A	Deletion	-4	A332	hetero	NA	NA	NA	NA	High	AT5G48910	frameshift_variant	HIGH
Chr5	20448857	C	T	SBS	0	A221	homo	NA	NA	NA	NA	Middle	AT5G50230	synonymous_variant	LOW
Chr5	20464914	A	AT	Insertion	1	A123	hetero	NA	NA	NA	NA	Low			MODIFIER
Chr5	21013112	TTGAAGTTCATGACGCTACAGAGAGAGACGAATTCTATGTCAATTA	T	Deletion	-45	A313	hetero	NA	NA	NA	NA	High	AT5G51730	disruptive_inframe_deletion	MODERATE
Chr5	21165135	G	C	SBS	0	A222	hetero	NA	NA	NA	NA	Middle			MODIFIER
Chr5	21392682	C	T	SBS	0	A334	hetero	NA	NA	NA	NA	High	AT5G52790	missense_variant	MODERATE
Chr5	21750640	A	T	SBS	0	A213	hetero	NA	NA	NA	NA	Middle	AT5G53540	stop_gained	HIGH
Chr5	22216847	C	A	SBS	0	A323	hetero	NA	NA	NA	NA	High			MODIFIER
Chr5	23329507	C	G	SBS	0	A314	hetero	NA	NA	NA	NA	High			MODIFIER
Chr5	23627183	A	T	SBS	0	A123	hetero	NA	NA	NA	NA	Low	AT5G58450	missense_variant	MODERATE
Chr5	23893279	T	A	SBS	0	A234	hetero	NA	NA	NA	NA	Middle	AT5G59210	missense_variant	MODERATE
Chr5	23907498	GT	G	Deletion	-1	A221	hetero	NA	NA	NA	NA	Middle			MODIFIER
Chr5	24540965	G	C	SBS	0	A123	hetero	NA	NA	NA	NA	Low			MODIFIER
Chr5	24888464	C	CA	Insertion	1	A121	hetero	NA	NA	NA	NA	Low			MODIFIER
Chr5	24911718	C	A	SBS	0	A313	hetero	NA	NA	NA	NA	High	AT5G62000	missense_variant	MODERATE
Chr5	25054802	C	A	SBS	0	A332	hetero	NA	NA	NA	NA	High			MODIFIER
Chr5	25119859	C	G	SBS	0	A231	homo	NA	NA	NA	NA	Middle			MODIFIER
Chr5	25346146	TGGCATCG	T	Deletion	-7	A221	hetero	NA	NA	NA	NA	Middle	AT5G63190	frameshift_variant	HIGH
Chr5	25594356	TC	T	Deletion	-1	A135	hetero	NA	NA	NA	NA	Low			MODIFIER
Chr5	25637968	A	C	SBS	0	A231	hetero	NA	NA	NA	NA	Middle	AT5G64070	missense_variant	MODERATE
Chr5	25749480	A	C	SBS	0	A233	hetero	NA	NA	NA	NA	Middle	AT5G64400	missense_variant	MODERATE
Chr5	25872888	G	T	SBS	0	A311	hetero	NA	NA	NA	NA	High			MODIFIER
Chr5	25892658	T	C	SBS	0	A213	hetero	NA	NA	NA	NA	Middle			MODIFIER
Chr5	25970144	TC	T	Deletion	-1	A131	hetero	NA	NA	NA	NA	Low			MODIFIER
Chr5	26068486	CTTATGAATATAT	C	Deletion	-12	A324	hetero	NA	NA	NA	NA	High			MODIFIER
Chr5	26106515	C	A	SBS	0	A313	hetero	NA	NA	NA	NA	High			MODIFIER
Chr5	26120067	CG	C	Deletion	-1	A332	homo	NA	NA	NA	NA	High			MODIFIER
Chr5	26585814	TAG	T	Deletion	-2	A311	hetero	NA	NA	NA	NA	High	AT5G66610	frameshift_variant	HIGH
Chr5	26661060	C	G	SBS	0	A331	hetero	NA	NA	NA	NA	High	AT5G66770	missense_variant	MODERATE
Chr5	26774572	GGTTTAAGACTTTGTTCGTACTCACATGCCCTGCTCCAACGGCTAATGGGTTGTCTAAAGTCAAAGCC	G	Deletion	-67	A334	hetero	NA	NA	NA	NA	High	AT5G67090	frameshift_variant	HIGH
Annotation and annotation impact as putative deleteriousness on gene function (HIGH, MODERATE, LOW, MODIFIER) were determined by SnpEff (Cingolani et al, 2012). The MODIFIER impact category was ommited from the list because the MODIFIER impact can affects multiple genes.
