## Supplemental Table S3 for "Mutational effects of ubiquitously present gamma radiation on *Arabidopsis thaliana*: insight into radiosensitivity in the reproductive stage"

### Sheet: Table S3
Table S3. In silico mutation simulation for checking the mutation identification pipeline.
ID	No. simulated mutations*	No. detected mutations	Confrimation rate	No. detected heterozygous mutations	No. detected homozygous mutations	Exact binomial test for the proportion of heterozygous mutations among total mutations
						P-value	Upper CI	Lower CI
simulation_1_1	2198	2149	0.977707	1412	737	0.3482	0.636544	0.677127
simulation_1_2	2262	2214	0.97878	1503	711	0.2322	0.65896	0.698289
simulation_1_3	2279	2234	0.980254	1449	785	0.07259	0.628407	0.668427
simulation_2_1	2271	2208	0.972259	1429	779	0.055	0.626849	0.667143
simulation_2_2	2274	2209	0.971416	1461	748	0.6037	0.64122	0.681121
simulation_2_3	2274	2210	0.971856	1439	771	0.125	0.630844	0.671017
simulation_3_1	2214	2172	0.98103	1440	732	0.7158	0.642664	0.682862
simulation_3_2	2263	2218	0.980115	1495	723	0.4711	0.654078	0.693523
simulation_3_3	2293	2238	0.976014	1494	744	0.9464	0.64761	0.687071
* According to the Mendelian rule, 75% of simulated 3000 mutations are expected to transmit to M2 individual.
