## Supplemental Table S4 for "Mutational effects of ubiquitously present gamma radiation on *Arabidopsis thaliana*: insight into radiosensitivity in the reproductive stage"

### Sheet: Table S4
Table S3. Results of verification of identified mutations induced by life-cycle chronic irradiation.
ID	Result of validation	Chr	Position	Ref	Alt	Type	Length	Sample	Zygosity	Treatment	Forwad primer ID	Forward primer sequence (5'-3')	Reverse primer ID	Reverse primer sequence (5'-3')
INDEL006	Undetermined	Chr1	1511906	TTTTGTGGTCAACGACTCGGGAGAGAGGCAAAAAAAGATGGGAGC	T	Deletion	-44	A324	hetero	High	INDEL006F0	CGGGTCTGTTGGTTCGGTTA	INDEL006R0	CAGATCGGTGAGGAGCTTCG
INDEL007	TRUE	Chr1	1579357	A	AGTTTT	Insertion	5	A313	hetero	High	INDEL007F0	CTTCCTTCGGGTGATTGGCA	INDEL007R0	TCTTCTCTCACACATGCCGC
INDEL009	TRUE	Chr1	1796948	TAG	T	Deletion	-2	A324	hetero	High	INDEL009F0	TTGGCTCTCACTCGGGTTTC	INDEL009R0	TGGGTTTATCACGCGAACTCA
INDEL017	TRUE	Chr1	3586925	AT	A	Deletion	-1	A313	hetero	High	INDEL017F0	TGCCTCGTCCACAAGATCTG	INDEL017R0	AGTCTTTCATGCATCGGTCAGT
INDEL018	TRUE	Chr1	3594328	TCGAACA	T	Deletion	-6	A221	hetero	Middle	INDEL018F0	GAGACACAGTTGCAAGCAGC	INDEL018R0	GTGCATTACACTGTCGTCGC
SNP023	TRUE	Chr1	4663947	T	A	SBS	0	A034	hetero	Control	SNP023F0	GCTTGTGTTGTTTACGCCGT	SNP023R0	AGCTCTGATCGGGCTAGGAA
INDEL025	TRUE	Chr1	4937382	GT	G	Deletion	-1	A311	hetero	High	INDEL025F0	AAGGCTTCTCCAAACTCGCG	INDEL025R0	AAACCTTGAACTCACTGGTCA
INDEL026	TRUE	Chr1	5103638	GAACAACATACAAAACC	G	Deletion	-16	A231	hetero	Middle	INDEL026F0	ACCACTCACCCAGATCTTCCT	INDEL026R0	TAACATCTTCGGGCAGCAGG
INDEL028	TRUE	Chr1	5460395	TGA	T	Deletion	-2	A135	hetero	Low	INDEL028F0	CGTCCTCGTCACCAAAGGTT	INDEL028R0	TCCACGTATCGCTTGCAAGT
INDEL032	FALSE	Chr1	6715409	A	AGTTTCTGAAACCAGAAAC	Insertion	18	A225	hetero	Middle	INDEL032F0	ACCTCGGATCTTTGGAGCAT	INDEL032R0	GGAGAGAGAGTCAGAAACGTCC
INDEL035	TRUE	Chr1	8042001	TA	T	Deletion	-1	A314	hetero	High	INDEL035F0	AAAAACAAGAGAACGCTACAACT	INDEL035R0	ATGCGGCTTCGATGGTTTTT
INDEL036	TRUE	Chr1	8243926	GATTTAAAACTATAT	G	Deletion	-14	A323	hetero	High	INDEL036F0	AATGGCTACCTCCCTTTGGC	INDEL036R0	CGTAGGCTGAATCGAAGTCCT
INDEL801	FALSE	Chr1	8852668	AT	A	Deletion	-1	A321	homo	High	INDEL801F0	TCCCTTGTGAGCTTGAAATGGT	INDEL801R0	TGATGGGTGGGCATCTTTGA
SNP043	TRUE	Chr1	8932925	G	A	SBS	0	A024	hetero	Control	SNP043F0	AGGGAGGCTGAAGACAAAGC	SNP043R0	CCTGCTCTCATGCCGAAGAA
INDEL043	TRUE	Chr1	9263239	AC	A	Deletion	-1	A313	hetero	High	INDEL043F0	GCCTCGATGCCTCTTGATGA	INDEL043R0	ACGTCGTTCTAAACACACGA
INDEL051	TRUE	Chr1	11546026	GT	G	Deletion	-1	A324	hetero	High	INDEL051F0	TCCAATTCCAACTTGCAACCAC	INDEL051R0	GAGGTCCAAAGCTCGAGAGG
INDEL053	TRUE	Chr1	11929358	AC	A	Deletion	-1	A313	hetero	High	INDEL053F0	CCGGTTCTGGCTAGATGCAA	INDEL053R0	GGCCACTTCATCAAGTAGGGT
INDEL055	TRUE	Chr1	13186382	TACC	T	Deletion	-3	A313	hetero	High	INDEL055F0	TTCCTCGTCTGCCATGACAC	INDEL055R0	TATCAGAGCCGCTTCGTGTC
INDEL056	TRUE	Chr1	13208028	TG	T	Deletion	-1	A321	hetero	High	INDEL056F0	GAGTTGGGAGAAGCAGAACCA	INDEL056R0	TGTGGAAGAATGATGAGTCAGTC
INDEL057	TRUE	Chr1	13209693	ATTTTGTT	A	Deletion	-7	A233	hetero	Middle	INDEL057F0	GTGTTAAGCTGTTCTCTGTTGCA	INDEL057R0	CCGGCTTGCCAATGTAAGTG
INDEL058	TRUE	Chr1	13416966	TAAAATCTC	T	Deletion	-8	A324	hetero	High	INDEL058F0	TGGCCTTAACCAAATAAGCCA	INDEL058R0	TCGTCATTGTCACGAGCACA
INDEL059	Undetermined	Chr1	13665693	G	GA	Insertion	1	A231	hetero	Middle	INDEL059F0	GTTGCTGCATGAGTTTGCCT	INDEL058R0	TCCGGCCATCTCGTAAACAC
INDEL060	TRUE	Chr1	13682123	AC	A	Deletion	-1	A332	hetero	High	INDEL060F0	AGGTGAGATGGGTTTGATGAGT	INDEL060R0	GTCGTTGTTGCTTGACGGAC
INDEL061	TRUE	Chr1	13861755	AT	A	Deletion	-1	A033	hetero	Control	INDEL061F0	ATGCTCCCATGCTACACCAC	INDEL061R0	TGCTACTGTGGAGATGTTGCA
SNP069	TRUE	Chr1	14230336	G	A	SBS	0	A321	hetero	High	SNP069F0	CATCCACTCGAGCAACCACT	SNP069R0	CCACCATCCCTTGCACTTCT
INDEL084	TRUE	Chr1	15675123	ACATAT	A	Deletion	-5	A314	hetero	High	INDEL084F0	TCCCATACGACGAGATTTGAGA	INDEL084R0	CAGCATGGATCATGTATATTCTCG
INDEL087	TRUE	Chr1	16352367	GA	G	Deletion	-1	A324	hetero	High	INDEL087F0	CCGAGCGGTTTCTTCGTTTC	INDEL087R0	TTTGTGGGCCGCGAATAATT
INDEL089	TRUE	Chr1	16547271	TAA	T	Deletion	-2	A121	hetero	Low	INDEL089F0	ACGAAACCCTAAATTGTTTGGAA	INDEL089R0	ACCAAATAAGAAAACTAACAAAGACGA
INDEL092	FALSE	Chr1	17071488	CGAGAAATTAAGGATAAAGAAAAGTATGTGAATTCTTCCCTGTCGCTCTGTAGTTCCTCCAAATAAGCTGAGAACGTCGGCCATTCGGTTG	C	Deletion	-90	A334	hetero	High	INDEL092F0	TCGCGCTAAGTTATCCGCTT	INDEL092R0	CCAACCATGGGAGCTGCTAA
INDEL093	Undetermined	Chr1	17126694	TACA	T	Deletion	-3	A212	hetero	Middle	INDEL093F0	AGCAAGATCTCTTTTTGTCAAGCA	INDEL093R0	GGTCTGGATTGGTGCTCGAA
INDEL101	TRUE	Chr1	19190734	CT	C	Deletion	-1	A033	hetero	Control	INDEL101F0	TGCAGCAAGCCCAACAGATA	INDEL101R0	ACCGTTCCATTTCCTACCACT
INDEL102	TRUE	Chr1	19200498	GA	G	Deletion	-1	A321	hetero	High	INDEL102F0	AGCTGAGGAAGGAGGAGGAG	INDEL102R0	ACCCTCTCTCGAGCTCACTT
INDEL103	FALSE	Chr1	19665718	TA	T	Deletion	-1	A332	hetero	High	INDEL103F0	TGATTGAAACCACAACTCTTTAAGT	INDEL103R0	AGCTACTTTGCTATCCAAACCA
INDEL107	TRUE	Chr1	20320865	TA	T	Deletion	-1	A123	hetero	Low	INDEL107F0	ACCCAAGAAATTTAACCAGTTACACA	INDEL107R0	TCGAAGCTCCGTCAAACCAA
INDEL109	TRUE	Chr1	20537357	ATGTTAATACCACTTCAT	A	Deletion	-17	A233	hetero	Middle	INDEL109F0	GCAGAAGCTAGGCACATCTT	INDEL109R0	AAGGAGCTGTCTCTTTGGCC
INDEL110	TRUE	Chr1	20876103	CAAT	C	Deletion	-3	A332	hetero	High	INDEL110F0	AGGTGCACCGATCAGACATG	INDEL110R0	GCTGATGCAAGCGAAACTAGT
INDEL111	TRUE	Chr1	20933516	GT	G	Deletion	-1	A231	hetero	Middle	INDEL111F0	GCGCGTGTTTCTCTTTCTGA	INDEL111R0	CGGTGAGACCATTTGTCCGA
SNP129	TRUE	Chr1	21317634	T	C	SBS	0	A231	hetero	Middle	SNP129F0	AGATGGTCGCAAATTGCTGC	SNP129R0	TGGCTTGTGGTTCCACTGTT
SNP132	FALSE	Chr1	21673662	G	T	SBS	0	A034	hetero	Control	SNP132F0	ACACCTGTCTCCATATGCCA	SNP132R0	AACCACTAGCTACGCCAAGC
INDEL115	FALSE	Chr1	21880704	GACACTTTATAGCGGTTTCC	G	Deletion	-19	A332	hetero	High	INDEL115F0	AGGAGGAGACAAGGAAGGCA	INDEL115R0	CACTGGTCTCAGCTTTCCTCA
INDEL118	FALSE	Chr1	23015844	CA	C	Deletion	-1	A114	hetero	Low	INDEL118F0	ACCTTCTACCGTTTTCACGT	INDEL118R0	CTTCCGATCCGAGATGCCTC
INDEL119	FALSE	Chr1	23054269	TATAATACAATG	T	Deletion	-11	A321	hetero	High	INDEL119F0	TGGCCGTAAAGAGACTTTAGCA	INDEL119R0	CGGCCACGGAAGGTATAAATG
INDEL120	TRUE	Chr1	23194692	TG	T	Deletion	-1	A121	hetero	Low	INDEL120F0	TTGCAGGCGAACCAGAGAAT	INDEL120R0	TAGCCATTCACCTCCATCGC
INDEL123	TRUE	Chr1	23768562	AT	A	Deletion	-1	A213	hetero	Middle	INDEL123F0	CGAACCAAACCAAACAACCGA	INDEL123R0	ACTTGAAATTTTTGAAAAGTAACGGA
SNP141	TRUE	Chr1	24295288	C	T	SBS	0	A114	hetero	Low	SNP141F0	TCCGAATGCCCAAACCTACC	SNP141R0	ACTCGGAGGAAGCAACGAAG
INDEL130	TRUE	Chr1	25159857	GCT	G	Deletion	-2	A213	hetero	Middle	INDEL130F0	CTGGTCCGGTGGAGAAAGTG	INDEL130R0	GCTGAGACAGAGGAAACGGT
INDEL132	TRUE	Chr1	25723454	TA	T	Deletion	-1	A135	hetero	Low	INDEL132F0	TGTCATTCGTTAAAATTATAGCATGAGT	INDEL132R0	TGAGGTTCTCACATTGGTCCTG
SNP158	TRUE	Chr1	26258537	A	G	SBS	0	A132	hetero	Low	SNP158F0	CTGCATGTCTCTCCCAAGGG	SNP158R0	TGTGGTGCGCTGAGATTCAT
SNP159	TRUE	Chr1	26282834	T	G	SBS	0	A332	hetero	High	SNP159F0	TGTGTTCTCTCAACAGCAGGT	SNP159R0	ACAAATCGAACATGGCTTCCA
INDEL134	TRUE	Chr1	26644224	A	AT	Insertion	1	A332	hetero	High	INDEL134F0	GGCATATACACCCACTAATACCCA	INDEL134R0	TTTCGCATTGCCGACTTACG
INDEL136	TRUE	Chr1	27155127	ATCGTCTTCAAGTAATGGAATCCCCCAAATC	A	Deletion	-30	A323	hetero	High	INDEL136F0	TTCTCGGTCATGTCCATGCA	INDEL136R0	CACCAATTCACCAACACACCA
INDEL802	TRUE	Chr1	28012750	TA	T	Deletion	-1	A123	homo	Low	INDEL802F0	ATGACCAACCTCCTTGTCGC	INDEL802R0	CGAGTTCTACACCGTCCCAC
INDEL143	TRUE	Chr1	28777721	TTGACCAG	T	Deletion	-7	A222	hetero	Middle	INDEL143F0	TGTGTCCTTGTTGTTGCAGG	INDEL143R0	AGAGCCTGATTCCAACACGG
INDEL144	Undetermined	Chr1	29267546	AGACCAACC	A	Deletion	-8	A215	hetero	Middle	INDEL144F0	CACGCGGGAGGTACGATATC	INDEL144R0	ACGCGATACACAGGACAAGG
INDEL147	TRUE	Chr1	30039353	TG	T	Deletion	-1	A123	hetero	Low	INDEL147F0	CAGAAGATGGCCACCTCAGG	INDEL147R0	GCGCGTTACACGTACACATC
SNP193	TRUE	Chr2	1769187	C	T	SBS	0	A121	hetero	Low	SNP193F0	AGGATCAGTGGCGGAGGTAA	SNP193R0	AGACGACGAAGGAAGAACGA
SNP200	FALSE	Chr2	2509851	G	C	SBS	0	A313	hetero	High	SNP200F0	AATATCTCGGCGGTGCTTGT	SNP200R0	TCACGACCTGGAATGACTGC
SNP204	Undetermined	Chr2	3071218	A	G	SBS	0	A233	hetero	Middle	SNP204F0	GTAAACGGCGGTTGAGAGGA	SNP204R0	CCCAAACGCAGCAAGACAAT
SNP205	TRUE	Chr2	3075907	T	A	SBS	0	A334	hetero	High	SNP205F0	CTCACTTGGCTAAAGACGGGT	SNP205R0	ACGTGTTAGGTTTGAGCCGA
SNP235	FALSE	Chr2	5308628	G	A	SBS	0	A021	hetero	Control	SNP235F0	ATTGTGGCCGATGAGTGGAG	SNP235R0	TCCCTGGTCTTAGCATCGGA
INDEL182	TRUE	Chr2	8722609	AAG	A	Deletion	-2	A332	hetero	High	INDEL182F0	GACGACACACCTGATCCCAC	INDEL182R0	TCCCTGTGCAAGCTCAACTT
INDEL183	TRUE	Chr2	8877812	T	TA	Insertion	1	A334	hetero	High	INDEL183F0	TCCAACTTCATGGATGAGTTTGT	INDEL183R0	CGTTTGTGTTTTCTTTTGCAAGC
INDEL803	TRUE	Chr2	10267832	GA	G	Deletion	-1	A123	homo	Low	INDEL803F0	TGTGTGATTGGTTGCATGGC	INDEL803R0	AAACGTCTTTGGTGGCGGTA
SNP265	TRUE	Chr2	10636401	T	A	SBS	0	A021	hetero	Control	SNP265F0	GCATCACGACTTACGAGCCA	SNP265R0	GTCGCCAGGAAATTGATGCA
INDEL208	TRUE	Chr2	14707334	AT	A	Deletion	-1	A221	hetero	Middle	INDEL208F0	GGAACACGAGACACGAGACA	INDEL208R0	CCAATCACCGCGTCCCTTAT
INDEL225	FALSE	Chr2	17906122	GA	G	Deletion	-1	A125	hetero	Low	INDEL225F0	AGACATTTACTGTGGCCAACT	INDEL225R0	AGGGTTGCACGTGGGATAAA
SNP307	TRUE	Chr2	19141376	C	G	SBS	0	A024	hetero	Control	SNP307F0	GGACGAGGTCACTCAGCAAT	SNP307R0	TCATGTTGCTTTGTTTCCTCGT
SNP308	TRUE	Chr2	19173971	T	G	SBS	0	A221	hetero	Middle	SNP308F0	CTGCCAGTTTCCTTAAAGTGACA	SNP308R0	CAAGTCGTTGAGGTCGGTGA
SNP310	TRUE	Chr2	19317043	A	C	SBS	0	A125	hetero	Low	SNP310F0	TAAGACGATCTTGACCCGGC	SNP310R0	TTTGTGTGGACTGCAGTGGT
INDEL804	TRUE	Chr3	1598700	CG	C	Deletion	-1	A131	homo	Low	INDEL804F0	TCGCGATCCAACACAGGAAA	INDEL804R0	ACACATCGGAGGAATCGTCG
INDEL246	Undetermined	Chr3	5230483	AT	A	Deletion	-1	A331	hetero	High	INDEL246F0	ATTTGCGCCAAGGAAACGTC	INDEL246R0	TCATCGCATCAGAATCGGCA
INDEL258	TRUE	Chr3	8059548	G	GA	Insertion	1	A012	hetero	Control	INDEL258F0	GCGGATTAGTTTGTGTGTGTCT	INDEL258R0	CACGACATGCTAAACAAGAAACCT
INDEL265	Undetermined	Chr3	9801534	C	CAAACTGATTTGTTTGTTTAGTCGAACAAGAAGAGGGTCTTGTTT	Insertion	44	A221	hetero	Middle	INDEL265F0	AGGCTGGTTCTGATTGGTCT	INDEL265R0	CCAAGAGCACTCGTCGTCTT
INDEL274	TRUE	Chr3	12004641	A	ACT	Insertion	2	A314	hetero	High	INDEL274F0	TCCCGAAAGCGTAAGACGAC	INDEL274R0	TAGAGGCGGAGGAGCTTGAT
SNP429	TRUE	Chr3	17441756	A	T	SBS	0	A031	hetero	Control	SNP429F0	GCTTTAGAGCCGTACACGTG	SNP429R0	TCATTTCGCGGAAAGTTGCA
SNP431	TRUE	Chr3	17878561	A	T	SBS	0	A021	hetero	Control	SNP431F0	GGTCGCTGAATCAACGGGTA	SNP431R0	TCAGACGTTCTACTAGACCACCT
INDEL344	TRUE	Chr3	19476271	TA	T	Deletion	-1	A113	hetero	Low	INDEL344F0	TCACTCGTGACTCTCTCTGGT	INDEL344R0	AGTGTGGACCTACAAGTCTCT
SNP444	TRUE	Chr3	21502300	G	A	SBS	0	A212	hetero	Middle	SNP444F0	TGTGAGCCGTGCATAGTCAA	SNP444R0	CGATTAAATCCCGCGGCTTT
SNP447	TRUE	Chr3	22232836	A	C	SBS	0	A113	hetero	Low	SNP447F0	GGAGGAAGGAATTCCGGCAA	SNP447R0	CGACTTCCTCGGAACACTCC
INDEL362	TRUE	Chr4	272831	TTTTGGAAGAACATTTTTTACAATTTCTC	T	Deletion	-28	A135	hetero	Low	INDEL362F0	TCGCCAAAACAAAAACGGGA	INDEL362R0	GCCACCGGAGTTCCATACAA
INDEL363	TRUE	Chr4	356179	TGAAGAAATC	T	Deletion	-9	A212	hetero	Middle	INDEL363F0	AATGCCAGAACGAGAGAGGC	INDEL363R0	CTGTGTTGGAGCACGCAATT
INDEL365	TRUE	Chr4	644414	TC	T	Deletion	-1	A222	hetero	Middle	INDEL365F0	TGGGTGATTCAGCAACTCTGT	INDEL365R0	ACCGTAAACGCACTCAAGACT
SNP464	TRUE	Chr4	1831356	C	A	SBS	0	A225	hetero	Middle	SNP464F0	ACTCTGCATCCTCCTTGACA	SNP464R0	TCGTCAAGGGTGATGAAGCT
INDEL374	TRUE	Chr4	1969045	ATTTAGTTAAC	A	Deletion	-10	A233	hetero	Middle	INDEL374F0	TCCATCGTCTTTGTCCGCTT	INDEL374R0	GCTCCCTGACTAGAGAGCCA
INDEL380	TRUE	Chr4	2671129	C	CA	Insertion	1	A215	hetero	Middle	INDEL380F0	ACGACCATGGTCTAACCTCC	INDEL380R0	GGCCGAGGACACTTAAACCA
SNP474	TRUE	Chr4	3029286	T	C	SBS	0	A131	hetero	Low	SNP474F0	ACGCACTTTCGCTAGACCAT	SNP474R0	CCACATGATGGTGTAGCGGT
INDEL429	TRUE	Chr4	7337389	TACATTTC	T	Deletion	-7	A212	hetero	Middle	INDEL429F0	TTCGCGGCTAGGCATAAGTC	INDEL429R0	ATTGTGGCCATCCATTGCTT
SNP533	TRUE	Chr4	8703778	G	A	SBS	0	A311	hetero	High	SNP533F0	CTTCCGAGCAGAAGAACCGT	SNP533R0	CCGGATCTTCTCACACTGCA
INDEL449	TRUE	Chr4	12400437	TG	T	Deletion	-1	A114	hetero	Low	INDEL449F0	ATGGAGAGTCCTTTGGTGCG	INDEL449R0	AAGACTACGCCGCTGAAGTC
INDEL806	TRUE	Chr4	12528524	ATTTTCTG	A	Deletion	-7	A332	homo	High	INDEL806F0	TCTTGTAAGGTTGCTCTATGCT	INDEL806R0	TGGGTATGGTTGCGAGATTT
SNP553	TRUE	Chr4	13904218	A	T	SBS	0	A324	hetero	High	SNP553F0	CACAACGTGCCTTCCATTGG	SNP553R0	GCAAACCAGAGCCACAAAGG
INDEL807	TRUE	Chr5	631741					A132	homo	Low	INDEL807F0	GGACCTTCACTTTACCCTGAGG	INDEL807R0	TCAGCCTTCAGATGCCCAAA
INDEL480	TRUE	Chr5	649089	TA	T	Deletion	-1	A121	hetero	Low	INDEL480F0	GGTGAAGCACCGGAGAAGAA	INDEL480R0	ACCACATAACCAAACTTCGATCTG
INDEL808	TRUE	Chr5	4993024	TG	T	Deletion	-1	A131	homo	Low	INDEL808F0	CGGCTCCGGTTGTCTACTTT	INDEL808R0	TGGCACAGAACAATGGAATGG
INDEL809	TRUE	Chr5	5127105	ATC	A	Deletion	-2	A332	homo	High	INDEL809F0	AGCAAATCGATGGTCAAGGGA	INDEL809R0	GGGAATGATTATTTGCAGTCACAC
INDEL501	TRUE	Chr5	5560648	G	GA	Insertion	1	A014	hetero	Control	INDEL501F0	ACTTGCGACTTCCCGAGAAA	INDEL501R0	TCGGACAAGGTAGAGAAGAAAGT
INDEL508	TRUE	Chr5	7097175	TAATTC	T	Deletion	-5	A311	hetero	High	INDEL508F0	CTGAGAGAGAGTAAGCGGCG	INDEL508R0	AGGCAAAATGAAATATTTACAGAGACCT
SNP599	TRUE	Chr5	7372751	C	G	SBS	0	A222	hetero	Middle	SNP599F0	TTAGCCTCTCCTCCTCCACC	SNP599R0	CCCTCTCTCATCTTGCGTGT
SNP610	TRUE	Chr5	8794500	A	G	SBS	0	A115	hetero	Low	SNP610F0	TGGTTGCTGCTTTGCTTTCG	SNP610R0	GCCTGTCACTGAGTTCTGGT
INDEL516	TRUE	Chr5	9852616	AC	A	Deletion	-1	A213	hetero	Middle	INDEL516F0	CGTGAATGAGCAAGCAGAAGT	INDEL516R0	GCCCTGCTTCTCCATCAAGT
INDEL528	TRUE	Chr5	11637647	CT	C	Deletion	-1	A321	hetero	High	INDEL528F0	ATCGTCCGCTTGAACTGGTT	INDEL528R0	TTCTCAAACCGTGGTAGGGC
INDEL545	FALSE	Chr5	12398000	ATAAAGT	A	Deletion	-6	A011	hetero	Control	INDEL545F0	TATCAATTTGGCGCCGTTGC	INDEL545R0	CCAACTGGTGAAGCTGGTGA
SNP661	TRUE	Chr5	14108272	A	T	SBS	0	A031	hetero	Control	SNP661F0	AATTATCAGGATCCGGCCGC	SNP661R0	CGGGTGAGTACGAATGGAGG
INDEL562	TRUE	Chr5	16053687					A125	hetero	Low	INDEL562F0	GCGTGAGACAAACAAGCTGG	INDEL562R0	CCGAGCAGAACCCAACCATA
INDEL563	TRUE	Chr5	16116756	A	AG	Insertion	1	A023	hetero	Control	INDEL563F0	AGTACCCGAAATTTGCAATGCA	INDEL563R0	CCCAGGGCAGAGAGGTCTAT
SNP674	TRUE	Chr5	16884627	A	G	SBS	0	A012	hetero	Control	SNP674F0	CTTCGAATGCTAGGAGTCCCA	SNP674R0	ACTTAGAGTCAGTGGCCGAT
INDEL571	TRUE	Chr5	17839979					A021	hetero	Control	INDEL571F0	TAGCTCATCTTCCGCCGTTC	INDEL571R0	AGAATCAGAAAGAACGTAGCGA
SNP683	TRUE	Chr5	18445932	A	T	SBS	0	A123	hetero	Low	SNP683F0	AAGAAGGAGAAGGAAGCCGC	SNP683R0	GGGCTTGAGACTCAGGTTCC
INDEL582	TRUE	Chr5	19467448	ACG	A	Deletion	-2	A114	hetero	Low	INDEL582F0	TGGGTAACACTGAGAACCGC	INDEL582R0	GATCCTGAAGGTGACCAGCC
INDEL587	TRUE	Chr5	20464914	A	AT	Insertion	1	A123	hetero	Low	INDEL587F0	ACGTCAATGTCACGATCAGCT	INDEL587R0	GACCTCTTCGTTGGTGCTGT
SNP696	TRUE	Chr5	23329507	C	G	SBS	0	A314	hetero	High	SNP696F0	CCACTTGGTTTGCGTTTGGA	SNP696R0	CTGCGTGGATTGTCTGTCCT
INDEL599	TRUE	Chr5	24888464					A121	hetero	Low	INDEL599F0	ACGGATATGTGTAGTTTTTGCCT	INDEL599R0	CCTCTTAGGACCAGGCCCAT
INDEL604	Undetermined	Chr5	25594356					A135	hetero	Low	INDEL604F0	CATCTTGCGTGTCTGGGAGA	INDEL604R0	ACACAAGAAGAAGCAGGCGT
INDEL605	Undetermined	Chr5	25970144					A131	hetero	Low	INDEL605F0	ATTGCTGCAAGGGACGCTAT	INDEL605R0	AGTAGATGTGGCCAGGAGGA
