## Supplemental Table S5 for "Mutational effects of ubiquitously present gamma radiation on *Arabidopsis thaliana*: insight into radiosensitivity in the reproductive stage"

### Sheet: Table S5
Table S5. The fitting models for explaining the effect of irradiation on radiobiological end-points.
Dependent variable	Model	AIC	Irradiation term	Estimate	SE	p-value
Total No. mutations (SBSs + INDELs)	GLM with a negative binominal distribution	234.6	Intercept	1.67664	0.12835	<2E-16
			Coefficient	0.95091	0.08989	<2E-16
	GLMM with a negative binominal distribution*	230.7	Intercept	1.5174	0.2057	1.63e-13
			Coefficient	1.0472	0.1526	6.86e-12
	GLM with a poisson distribution	247.04	Intercept	1.70805	0.09716	<2E-16
			Coefficient	0.92419	0.05986	<2E-16
	GLMM with a poisson distribution	236.2	Intercept	1.5135	0.2045	1.35e-13
			Coefficient	1.049	0.152	5.23e-12
	LQ model	242.972	Intercept	4.804	2.016	0.0231
			Linear Coefficient	7.009	5.981	0.2496
			Quadratic Coefficient	3.728	2.924	0.2112
No. SBS mutations	GLM with a negative binominal distribution	209.36	Intercept	1.29349	0.13756	<2E-16
			Coefficient	0.95143	0.09181	<2E-16
	GLMM with a negative binominal distribution*	209.3	Intercept	1.1931	0.2006	2.69e-09
			Coefficient	1.01	0.1426	1.38e-12
	GLM with a poisson distribution	210.9	Intercept	1.1887	0.1988	2.25e-09
			Coefficient	1.012	0.1417	9.33e-13
	GLMM with a poisson distribution	236.2	Intercept	1.5135	0.2045	1.35e-13
			Coefficient	1.049	0.152	5.23e-12
	LQ model	220.903	Intercept	3.49	1.484	0.0248
			Linear Coefficient	2.984	4.402	0.5025
			Quadratic Coefficient	3.564	2.152	0.1072
No. INDEL mutations	GLM with a negative binominal distribution*	171.85	Intercept	0.584	0.1957	0.00284
			Coefficient	0.9053	0.1308	4.4e-12
	GLMM with a negative binominal distribution	172.8	Intercept	0.4104	0.2601	0.115
			Coefficient	0.9696	0.1653	4.49e-09
	GLM with a poisson distribution	174.55	Intercept	0.6154	0.1691	0.000274
			Coefficient	0.8792	0.1051	<2E-16
	GLMM with a poisson distribution	176.3	Intercept	0.3713	0.2469	0.133
			Coefficient	0.9812	0.1638	2.08e-09
	LQ model	187.751	Intercept	1.3141	0.9364	0.17
			Linear Coefficient	4.0248	2.7777	0.157
			Quadratic Coefficient	0.1642	1.3578	0.904
No. deletion mutations	GLM with a negative binominal distribution	170.85	Intercept	0.4159	0.2171	0.0554
			Coefficient	0.967	0.1459	3.43e-11
	GLMM with a negative binominal distribution	172.8	Intercept	0.4104	0.2601	0.115
			Coefficient	0.9696	0.1653	4.49e-09
	GLM with a poisson distribution	175.69	Intercept	0.4624	0.181	0.0106
			Coefficient	0.9286	0.1114	<2E-16
	GLMM with a poisson distribution	176.3	Intercept	0.3713	0.2469	0.133
			Coefficient	0.9812	0.1638	2.08e-09
	LQ model	187.842	Intercept	1.0392	0.9375	0.276
			Linear Coefficient	3.9093	2.7812	0.169
			Quadratic Coefficient	0.1433	1.3596	0.917
No. insertion mutations	GLM with a negative binominal distribution	62.311	Intercept	-1.2818	0.4716	0.00656
			Coefficient	0.38	0.3325	0.25307
	GLMM with a negative binominal distribution	64.3	Intercept	-1.2818	0.4641	0.00574
			Coefficient	0.38	0.3276	0.24602
	GLM with a poisson distribution*	60.31	Intercept	-1.2818	0.4715	0.00656
			Coefficient	0.38	0.3325	0.25305
	GLMM with a poisson distribution	62.3	Intercept	-1.2818	0.4715	0.00656
			Coefficient	0.38	0.3325	0.25306
	LQ model	64.7271	Intercept	0.27491	0.16958	0.115
			Linear Coefficient	0.11554	0.50306	0.82
			Quadratic Coefficient	0.02091	0.24592	0.933
*: the best-fitting model. Significant (p < .05) effects are shown in bold. See Figure 2 for the fitting results.
