## Supplemental Table S6 for "Mutational effects of ubiquitously present gamma radiation on *Arabidopsis thaliana*: insight into radiosensitivity in the reproductive stage"

### Sheet: Table S6 
Table S6. The two-part hurdle models for explaining the effect of irradiation on size of mutaton.
Dependent variable	Model	AIC	Irradiation term	Estimate	SE	p-value
Size of mutation	Hurdle model with a poisson distribution	4169.9	Intercept (binomial)	-0.66564	0.21842	0.00231
			Coefficient (binomial)	-0.06786	0.1358	0.61726
			Intercept (poisson)	1.55008	0.07815	<2E-16
			Coefficient (poisson)	0.2878	0.04649	6.01e-10
			Log(theta)(poisson)	—	—	—
	Hurdle model with a negative binominal distribution*	1638.7	Intercept (binomial)	-0.66564	0.21842	0.00231
			Coefficient (binomial)	-0.06786	0.1358	0.61726
			Intercept (negative binomial)	-10.1418	56.9605	0.8587
			Coefficient (negative binomial)	0.5781	0.2778	0.0374
			Log(theta)(poisson)	-12.4106	56.9593	0.8275
*: the best-fitting model. Significant (p < .05) effects are shown in bold.
