## Supplemental Table S7 for "Mutational effects of ubiquitously present gamma radiation on *Arabidopsis thaliana*: insight into radiosensitivity in the reproductive stage"

### Sheet: Table S7
Table S7. Exact binominal test for the proportion of heterozygous mutations among the total mutations.
Sample	Treatment	No. total mutations	No. hegerozygous mutations	No. homozygous mutations	The proportion of hegerozygous muations	Exact binomial test
						P-value	Upper CI	Lower CI
A011	Control	5	3	2	0.6	0.790123	0.189255	1
A012	Control	4	4	0	1	0.197531	0.472871	1
A014	Control	2	2	0	1	0.444444	0.223607	1
A021	Control	4	4	0	1	0.197531	0.472871	1
A023	Control	1	1	0	1	0.666667	0.05	1
A024	Control	2	2	0	1	0.444444	0.223607	1
A031	Control	1	1	0	1	0.666667	0.05	1
A033	Control	2	2	0	1	0.444444	0.223607	1
A034	Control	1	1	0	1	0.666667	0.05	1
A113	Low	7	5	2	0.714286	0.570645	0.341261	1
A114	Low	13	11	2	0.846154	0.138732	0.589901	1
A115	Low	8	8	0	1	0.0390184	0.687656	1
A121	Low	15	15	0	1	0.00228366	0.818964	1
A123	Low	24	21	3	0.875	0.0199001	0.707727	1
A125	Low	10	9	1	0.9	0.104049	0.605837	1
A131	Low	11	7	4	0.636364	0.711003	0.349812	1
A132	Low	8	3	5	0.375	0.980338	0.111113	1
A135	Low	15	14	1	0.933333	0.0194111	0.720604	1
A212	Middle	17	17	0	1	0.00101496	0.838434	1
A213	Middle	19	17	2	0.894737	0.0240207	0.704198	1
A215	Middle	21	19	2	0.904762	0.0128311	0.729448	1
A221	Middle	19	17	2	0.894737	0.0240207	0.704198	1
A222	Middle	14	13	1	0.928571	0.0274039	0.703266	1
A225	Middle	23	20	3	0.869565	0.0264753	0.696362	1
A231	Middle	19	16	3	0.842105	0.0786593	0.640574	1
A233	Middle	23	23	0	1	8.91048e-05	0.877877	1
A234	Middle	14	14	0	1	0.00342549	0.807364	1
A311	High	31	26	5	0.83871	0.0277127	0.690356	1
A313	High	41	40	1	0.97561	1.29627e-06	0.889447	1
A314	High	34	28	6	0.823529	0.0345246	0.681131	1
A321	High	38	35	3	0.921053	0.000254407	0.808412	1
A323	High	35	31	4	0.885714	0.00292414	0.757278	1
A324	High	35	31	4	0.885714	0.00292414	0.757278	1
A331	High	21	19	2	0.904762	0.0128311	0.729448	1
A332	High	56	47	9	0.839286	0.00314075	0.736302	1
A334	High	25	24	1	0.96	0.000534629	0.823879	1
Significant (p < .05) effects are shown in bold.
