## Supplemental Table S8 for "Mutational effects of ubiquitously present gamma radiation on *Arabidopsis thaliana*: insight into radiosensitivity in the reproductive stage"

### Sheet: Table S8
Table S8. The fitting models for explaining the effect of irradiation on annotation impact.
Dependent variable	Model	AIC	Irradiation term	Estimate	SE	p-value
HIGH impact	GLM with a negative binominal distribution	92.396	Intercept	-1.0427	0.3782	0.00584
			Coefficient	1.0116	0.2294	1.03e-05
	GLMM with a negative binominal distribution	94.4	Intercept	-1.0426	0.3778	0.00579
			Coefficient	1.0116	0.2292	1.02e-05
	GLM with a poisson distribution*	90.396	Intercept	-1.0426	0.3782	0.00584
			Coefficient	1.0116	0.2293	1.03e-05
	GLMM with a poisson distribution	92.4	Intercept	-1.0426	0.3782	0.00584
			Coefficient	1.0116	0.2293	1.03e-05
	LQ model	110.114	Intercept	0.1228	0.3185	0.702
			Linear Coefficient	1.4408	0.9449	0.137
			Quadratic Coefficient	-0.1579	0.4619	0.735
MODERATE impact	GLM with a negative binominal distribution	145.99	Intercept	0.1862	0.2287	0.416
			Coefficient	0.7779	0.1511	2.64e-07
	GLMM with a negative binominal distribution	147.7	Intercept	0.1121	0.2832	0.692
			Coefficient	0.8083	0.1887	1.84e-05
	GLM with a poisson distribution*	145.02	Intercept	0.1956	0.2126	0.358
			Coefficient	0.7697	0.1352	1.25e-08
	GLMM with a poisson distribution	145.9	Intercept	0.1111	0.2816	0.693
			Coefficient	0.8085	0.188	1.71e-05
	LQ model	158.203	Intercept	0.9371	0.6212	0.141
			Linear Coefficient	2.2505	1.8427	0.231
			Quadratic Coefficient	-0.0309	0.9008	0.973
LOW impact	GLM with a negative binominal distribution	73.321	Intercept	-1.8542	0.5405	0.000603
			Coefficient	1.2498	0.3159	7.61e-05
	GLMM with a negative binominal distribution	75.3	Intercept	-1.8542	0.5374	0.00056
			Coefficient	1.2498	0.3145	7.08e-05
	GLM with a poisson distribution*	71.32	Intercept	-1.8542	0.5405	0.000602
			Coefficient	1.2498	0.3159	7.61e-05
	GLMM with a poisson distribution	73.3	Intercept	-1.8542	0.5405	0.000602
			Coefficient	1.2498	0.3159	7.61e-05
	LQ model	88.2089	Intercept	0.23497	0.23497	0.96
			Linear Coefficient	0.69704	0.69704	0.189
			Quadratic Coefficient	0.34074	0.34074	0.894
MODIFIER impact	GLM with a negative binominal distribution*	203.21	Intercept	1.33565	0.13156	<2E-16
			Coefficient	0.93942	0.08687	<2E-16
	GLMM with a negative binominal distribution	204	Intercept	1.2793	0.1706	6.48e-14
			Coefficient	0.9707	0.1191	3.62e-16
	GLM with a poisson distribution	205.68	Intercept	1.3376	0.1167	<2E-16
			Coefficient	0.9373	0.07171	<2E-16
	GLMM with a poisson distribution	205.1	Intercept	1.2752	0.1691	4.66e-14
			Coefficient	0.9721	0.1182	<2E-16
	LQ model	221.028	Intercept	3.756	1.487	0.0165
			Linear Coefficient	2.384	4.41	0.5924
			Quadratic Coefficient	3.963	2.156	0.075
*: the best-fitting model. Significant (p < .05) effects are shown in bold. See Figure S3 for the fitting results.
